# Pan-Cancer Analysis of DNA Methylation Identifies Genes and Biological Functions Associated with Overall Survival

**DOI:** 10.1101/2021.06.20.449136

**Authors:** Romola Cavet, Peng Yue, Guy Cavet

## Abstract

DNA methylation influences gene expression and is altered in many cancers, but the relationship between DNA methylation and cancer outcomes is not yet fully understood. If methylation of specific genes is associated with better or worse outcomes, it could implicate genes in driving cancer and suggest therapeutic strategies. To advance our understanding of DNA methylation in cancer biology, we conducted a pan-cancer analysis of the relationship between methylation and overall survival. Using data on 28 tumor types from The Cancer Genome Atlas (TCGA), we identified genes and genomic regions whose methylation was recurrently associated with survival across multiple cancer types. While global DNA methylation levels are associated with outcome in some cancers, we found that the gene-specific associations were largely independent of these global effects. Genes with recurrent associations across cancer types were enriched for certain biological functions, such as immunity and cell-cell adhesion. While these recurrently associated genes were found throughout the genome, they were enriched in certain genomic regions, which may further implicate certain gene families and gene clusters in affecting survival. By finding common features across cancer types, our results link DNA methylation to patient outcomes, identify biological mechanisms that could explain survival differences, and support the potential value of treatments that modulate the methylation of tumor DNA.
