## Supplementary Table 5 for "Pan-Cancer Analysis of DNA Methylation Identifies Genes and Biological Functions Associated with Overall Survival"

### Sheet: Sheet1
Entrez Gene ID	Gene Symbol	GOMF_TRANSCRIPTION_REGULATOR_ACTIVITY	GOMF_DNA_BINDING_TRANSCRIPTION_FACTOR_ OR_ACTIVITY	GOMF_SEQUENCE_SPECIFIC_DNA_BINDING	GOMF_CIS_REGULATORY_REGION_SEQUENCE_SP _SPECIFIC_DNA_BINDING	GOBP_NEGATIVE_REGULATION_OF_NUCLEOBASE ASE_CONTAINING_COMPOUND_METABOLIC_PROC ROCESS	GOBP_POSITIVE_REGULATION_OF_NUCLEOBASE ASE_CONTAINING_COMPOUND_METABOLIC_PROC ROCESS	GOBP_NEGATIVE_REGULATION_OF_BIOSYNTHET HETIC_PROCESS	GOBP_NEGATIVE_REGULATION_OF_TRANSCRIPT IPTION_BY_RNA_POLYMERASE_II	GOBP_POSITIVE_REGULATION_OF_BIOSYNTHET HETIC_PROCESS	GOBP_POSITIVE_REGULATION_OF_TRANSCRIPT IPTION_BY_RNA_POLYMERASE_II	Gene Description
7101	NR2E1	X	X	X	X	X	X	X	X	X	X	nuclear receptor subfamily 2 group E member 1 [Source:HGNC Symbol;Acc:HGNC:7973]
5457	POU4F1	X	X	X	X	X	X	X	X	X	X	POU class 4 homeobox 1 [Source:HGNC Symbol;Acc:HGNC:9218]
4781	NFIB	X	X	X	X	X	X	X	X	X	X	nuclear factor I B [Source:HGNC Symbol;Acc:HGNC:7785]
30812	SOX8	X	X	X	X	X	X	X	X	X	X	SRY-box transcription factor 8 [Source:HGNC Symbol;Acc:HGNC:11203]
2303	FOXC2	X	X	X	X	X	X	X	X	X	X	forkhead box C2 [Source:HGNC Symbol;Acc:HGNC:3801]
2294	FOXF1	X	X	X	X	X	X	X	X	X	X	forkhead box F1 [Source:HGNC Symbol;Acc:HGNC:3809]
6657	SOX2	X	X	X	X	X	X	X	X	X	X	SRY-box transcription factor 2 [Source:HGNC Symbol;Acc:HGNC:11195]
4602	MYB	X	X	X	X	X	X	X	X	X	X	"MYB proto-oncogene, transcription factor [Source:HGNC Symbol;Acc:HGNC:7545]"
9572	NR1D1	X	X	X	X	X	X	X	X	X	X	nuclear receptor subfamily 1 group D member 1 [Source:HGNC Symbol;Acc:HGNC:7962]
11063	SOX30	X	X	X	X	X	X	X	X	X	X	SRY-box transcription factor 30 [Source:HGNC Symbol;Acc:HGNC:30635]
7704	ZBTB16	X	X	X	X	X	X	X	X	X	X	zinc finger and BTB domain containing 16 [Source:HGNC Symbol;Acc:HGNC:12930]
10365	KLF2	X	X	X	X	X	X	X	X	X	X	Kruppel like factor 2 [Source:HGNC Symbol;Acc:HGNC:6347]
7067	THRA	X	X	X	X	X	X	X	X	X	X	thyroid hormone receptor alpha [Source:HGNC Symbol;Acc:HGNC:11796]
10472	ZBTB18	X	X	X	X	X	X	X	X	X	X	zinc finger and BTB domain containing 18 [Source:HGNC Symbol;Acc:HGNC:13030]
51222	ZNF219	X	X	X	X	X	X	X	X	X	X	zinc finger protein 219 [Source:HGNC Symbol;Acc:HGNC:13011]
2304	FOXE1	X	X	X	X	X	X	X	X	X		forkhead box E1 [Source:HGNC Symbol;Acc:HGNC:3806]
23598	PATZ1	X	X	X	X	X	X	X	X	X		POZ/BTB and AT hook containing zinc finger 1 [Source:HGNC Symbol;Acc:HGNC:13071]
84913	ATOH8	X	X	X	X	X	X	X		X	X	atonal bHLH transcription factor 8 [Source:HGNC Symbol;Acc:HGNC:24126]
57343	ZNF304	X	X	X	X	X	X	X		X	X	zinc finger protein 304 [Source:HGNC Symbol;Acc:HGNC:13505]
5083	PAX9	X	X	X	X	X	X	X		X	X	paired box 9 [Source:HGNC Symbol;Acc:HGNC:8623]
26149	ZNF658	X	X	X	X	X	X	X		X	X	zinc finger protein 658 [Source:HGNC Symbol;Acc:HGNC:25226]
10215	OLIG2	X	X	X	X	X		X	X			oligodendrocyte transcription factor 2 [Source:HGNC Symbol;Acc:HGNC:9398]
153572	IRX2	X	X	X	X	X		X	X			iroquois homeobox 2 [Source:HGNC Symbol;Acc:HGNC:14359]
84667	HES7	X	X	X	X	X		X	X			hes family bHLH transcription factor 7 [Source:HGNC Symbol;Acc:HGNC:15977]
145258	GSC	X	X	X	X	X		X	X			goosecoid homeobox [Source:HGNC Symbol;Acc:HGNC:4612]
8462	KLF11	X	X	X	X	X		X	X			Kruppel like factor 11 [Source:HGNC Symbol;Acc:HGNC:11811]
94234	FOXQ1	X	X	X	X	X		X	X			forkhead box Q1 [Source:HGNC Symbol;Acc:HGNC:20951]
4601	MXI1	X	X	X	X	X		X	X			"MAX interactor 1, dimerization protein [Source:HGNC Symbol;Acc:HGNC:7534]"
57659	ZBTB4	X	X	X	X	X		X	X			zinc finger and BTB domain containing 4 [Source:HGNC Symbol;Acc:HGNC:23847]
10782	ZNF274	X	X	X	X	X		X	X			zinc finger protein 274 [Source:HGNC Symbol;Acc:HGNC:13068]
5459	POU4F3	X	X	X	X		X			X	X	POU class 4 homeobox 3 [Source:HGNC Symbol;Acc:HGNC:9220]
64321	SOX17	X	X	X	X		X			X	X	SRY-box transcription factor 17 [Source:HGNC Symbol;Acc:HGNC:18122]
26257	NKX2-8	X	X	X	X		X			X	X	NK2 homeobox 8 [Source:HGNC Symbol;Acc:HGNC:16364]
3664	IRF6	X	X	X	X		X			X	X	interferon regulatory factor 6 [Source:HGNC Symbol;Acc:HGNC:6121]
2104	ESRRG	X	X	X	X		X			X	X	estrogen related receptor gamma [Source:HGNC Symbol;Acc:HGNC:3474]
197407	ZNF48	X	X	X	X		X			X	X	zinc finger protein 48 [Source:HGNC Symbol;Acc:HGNC:13114]
91975	ZNF300	X	X	X	X		X			X	X	zinc finger protein 300 [Source:HGNC Symbol;Acc:HGNC:13091]
7629	ZNF76	X	X	X	X		X			X	X	zinc finger protein 76 [Source:HGNC Symbol;Acc:HGNC:13149]
162962	ZNF836	X	X	X	X		X			X	X	zinc finger protein 836 [Source:HGNC Symbol;Acc:HGNC:34333]
23361	ZNF629	X	X	X	X		X			X	X	zinc finger protein 629 [Source:HGNC Symbol;Acc:HGNC:29008]
27300	ZNF544	X	X	X	X		X			X	X	zinc finger protein 544 [Source:HGNC Symbol;Acc:HGNC:16759]
7589	ZSCAN21	X	X	X	X		X			X	X	zinc finger and SCAN domain containing 21 [Source:HGNC Symbol;Acc:HGNC:13104]
7771	ZNF112	X	X	X	X		X			X	X	zinc finger protein 112 [Source:HGNC Symbol;Acc:HGNC:12892]
7694	ZNF135	X	X	X	X							zinc finger protein 135 [Source:HGNC Symbol;Acc:HGNC:12919]
3200	HOXA3	X	X	X	X							homeobox A3 [Source:HGNC Symbol;Acc:HGNC:5104]
3203	HOXA6	X	X	X	X							homeobox A6 [Source:HGNC Symbol;Acc:HGNC:5107]
284312	ZSCAN1	X	X	X	X							zinc finger and SCAN domain containing 1 [Source:HGNC Symbol;Acc:HGNC:23712]
653404	FOXD4L6	X	X	X	X							forkhead box D4 like 6 [Source:HGNC Symbol;Acc:HGNC:31986]
91392	ZNF502	X	X	X	X							zinc finger protein 502 [Source:HGNC Symbol;Acc:HGNC:23718]
115560	ZNF501	X	X	X	X							zinc finger protein 501 [Source:HGNC Symbol;Acc:HGNC:23717]
140612	ZFP28	X	X	X	X							ZFP28 zinc finger protein [Source:HGNC Symbol;Acc:HGNC:17801]
147660	ZNF578	X	X	X	X							zinc finger protein 578 [Source:HGNC Symbol;Acc:HGNC:26449]
147947	ZNF542P	X	X	X	X							"zinc finger protein 542, pseudogene [Source:HGNC Symbol;Acc:HGNC:25393]"
148198	ZNF98	X	X	X	X							zinc finger protein 98 [Source:HGNC Symbol;Acc:HGNC:13174]
158399	ZNF483	X	X	X	X							zinc finger protein 483 [Source:HGNC Symbol;Acc:HGNC:23384]
256051	ZNF549	X	X	X	X							zinc finger protein 549 [Source:HGNC Symbol;Acc:HGNC:26632]
284307	ZIK1	X	X	X	X							zinc finger protein interacting with K protein 1 [Source:HGNC Symbol;Acc:HGNC:33104]
285676	ZNF454	X	X	X	X							zinc finger protein 454 [Source:HGNC Symbol;Acc:HGNC:21200]
30832	ZNF354C	X	X	X	X							zinc finger protein 354C [Source:HGNC Symbol;Acc:HGNC:16736]
342926	ZNF677	X	X	X	X							zinc finger protein 677 [Source:HGNC Symbol;Acc:HGNC:28730]
400713	ZNF880	X	X	X	X							zinc finger protein 880 [Source:HGNC Symbol;Acc:HGNC:37249]
57336	ZNF287	X	X	X	X							zinc finger protein 287 [Source:HGNC Symbol;Acc:HGNC:13502]
57615	ZNF492	X	X	X	X							zinc finger protein 492 [Source:HGNC Symbol;Acc:HGNC:23707]
65982	ZSCAN18	X	X	X	X							zinc finger and SCAN domain containing 18 [Source:HGNC Symbol;Acc:HGNC:21037]
7691	ZNF132	X	X	X	X							zinc finger protein 132 [Source:HGNC Symbol;Acc:HGNC:12916]
7710	ZNF154	X	X	X	X							zinc finger protein 154 [Source:HGNC Symbol;Acc:HGNC:12939]
79891	ZNF671	X	X	X	X							zinc finger protein 671 [Source:HGNC Symbol;Acc:HGNC:26279]
84765	ZNF577	X	X	X	X							zinc finger protein 577 [Source:HGNC Symbol;Acc:HGNC:28673]
90485	ZNF835	X	X	X	X							zinc finger protein 835 [Source:HGNC Symbol;Acc:HGNC:34332]
3234	HOXD8	X	X	X		X	X	X	X	X	X	homeobox D8 [Source:HGNC Symbol;Acc:HGNC:5139]
4488	MSX2	X	X	X		X		X	X			msh homeobox 2 [Source:HGNC Symbol;Acc:HGNC:7392]
5813	PURA	X	X	X		X		X	X			purine rich element binding protein A [Source:HGNC Symbol;Acc:HGNC:9701]
147948	ZNF582	X	X	X		X		X	X			zinc finger protein 582 [Source:HGNC Symbol;Acc:HGNC:26421]
7567	ZNF19	X	X	X		X		X	X			zinc finger protein 19 [Source:HGNC Symbol;Acc:HGNC:12981]
124961	ZFP3	X	X	X								ZFP3 zinc finger protein [Source:HGNC Symbol;Acc:HGNC:12861]
147837	ZNF563	X	X	X								zinc finger protein 563 [Source:HGNC Symbol;Acc:HGNC:30498]
163059	ZNF433	X	X	X								zinc finger protein 433 [Source:HGNC Symbol;Acc:HGNC:20811]
6672	SP100	X	X			X	X	X	X	X		SP100 nuclear antigen [Source:HGNC Symbol;Acc:HGNC:11206]
8193	DPF1	X		X		X	X	X		X	X	double PHD fingers 1 [Source:HGNC Symbol;Acc:HGNC:20225]
9611	NCOR1	X		X		X		X	X			nuclear receptor corepressor 1 [Source:HGNC Symbol;Acc:HGNC:7672]
322	APBB1	X				X	X	X	X	X	X	amyloid beta precursor protein binding family B member 1 [Source:HGNC Symbol;Acc:HGNC:581]
2145	EZH1	X				X	X	X	X	X	X	enhancer of zeste 1 polycomb repressive complex 2 subunit [Source:HGNC Symbol;Acc:HGNC:3526]
51741	WWOX	X				X	X	X	X	X	X	WW domain containing oxidoreductase [Source:HGNC Symbol;Acc:HGNC:12799]
3400	ID4	X				X		X	X			"inhibitor of DNA binding 4, HLH protein [Source:HGNC Symbol;Acc:HGNC:5363]"
91748	MIDEAS	X				X		X				mitotic deacetylase associated SANT domain protein [Source:HGNC Symbol;Acc:HGNC:19853]
10463	SLC30A9	X					X			X	X	solute carrier family 30 member 9 [Source:HGNC Symbol;Acc:HGNC:1329]
9149	DYRK1B	X					X			X		dual specificity tyrosine phosphorylation regulated kinase 1B [Source:HGNC Symbol;Acc:HGNC:3092]
9325	TRIP4	X					X			X		thyroid hormone receptor interactor 4 [Source:HGNC Symbol;Acc:HGNC:12310]
11030	RBPMS	X					X			X		"RNA binding protein, mRNA processing factor [Source:HGNC Symbol;Acc:HGNC:19097]"
93624	TADA2B	X					X			X		transcriptional adaptor 2B [Source:HGNC Symbol;Acc:HGNC:30781]
5187	PER1			X	X	X	X	X	X	X	X	period circadian regulator 1 [Source:HGNC Symbol;Acc:HGNC:8845]
80312	TET1			X		X	X	X		X	X	tet methylcytosine dioxygenase 1 [Source:HGNC Symbol;Acc:HGNC:29484]
1408	CRY2			X		X		X	X			cryptochrome circadian regulator 2 [Source:HGNC Symbol;Acc:HGNC:2385]
650	BMP2					X	X	X	X	X	X	bone morphogenetic protein 2 [Source:HGNC Symbol;Acc:HGNC:1069]
153090	DAB2IP					X	X	X	X	X	X	DAB2 interacting protein [Source:HGNC Symbol;Acc:HGNC:17294]
1906	EDN1					X	X	X	X	X	X	endothelin 1 [Source:HGNC Symbol;Acc:HGNC:3176]
5607	MAP2K5					X	X	X	X	X	X	mitogen-activated protein kinase kinase 5 [Source:HGNC Symbol;Acc:HGNC:6845]
22849	CPEB3					X	X	X	X	X		cytoplasmic polyadenylation element binding protein 3 [Source:HGNC Symbol;Acc:HGNC:21746]
3005	H1-0					X	X	X	X	X		H1.0 linker histone [Source:HGNC Symbol;Acc:HGNC:4714]
6422	SFRP1					X	X	X		X		secreted frizzled related protein 1 [Source:HGNC Symbol;Acc:HGNC:10776]
7481	WNT11					X	X	X		X		Wnt family member 11 [Source:HGNC Symbol;Acc:HGNC:12776]
51763	INPP5K					X	X	X		X		inositol polyphosphate-5-phosphatase K [Source:HGNC Symbol;Acc:HGNC:33882]
1153	CIRBP					X	X	X		X		cold inducible RNA binding protein [Source:HGNC Symbol;Acc:HGNC:1982]
7430	EZR					X		X	X			ezrin [Source:HGNC Symbol;Acc:HGNC:12691]
11060	WWP2					X		X	X			WW domain containing E3 ubiquitin protein ligase 2 [Source:HGNC Symbol;Acc:HGNC:16804]
201161	CENPV					X		X				centromere protein V [Source:HGNC Symbol;Acc:HGNC:29920]
55051	NRDE2					X		X				"NRDE-2, necessary for RNA interference, domain containing [Source:HGNC Symbol;Acc:HGNC:20186]"
64282	TENT4B					X		X				terminal nucleotidyltransferase 4B [Source:HGNC Symbol;Acc:HGNC:30758]
5317	PKP1					X						plakophilin 1 [Source:HGNC Symbol;Acc:HGNC:9023]
115004	CGAS					X						cyclic GMP-AMP synthase [Source:HGNC Symbol;Acc:HGNC:21367]
79661	NEIL1					X						nei like DNA glycosylase 1 [Source:HGNC Symbol;Acc:HGNC:18448]
4968	OGG1					X						8-oxoguanine DNA glycosylase [Source:HGNC Symbol;Acc:HGNC:8125]
284071	MEIOC					X						meiosis specific with coiled-coil domain [Source:HGNC Symbol;Acc:HGNC:26670]
27327	TNRC6A						X	X				trinucleotide repeat containing adaptor 6A [Source:HGNC Symbol;Acc:HGNC:11969]
1901	S1PR1						X			X	X	sphingosine-1-phosphate receptor 1 [Source:HGNC Symbol;Acc:HGNC:3165]
3655	ITGA6						X			X	X	integrin subunit alpha 6 [Source:HGNC Symbol;Acc:HGNC:6142]
2150	F2RL1						X			X	X	F2R like trypsin receptor 1 [Source:HGNC Symbol;Acc:HGNC:3538]
8600	TNFSF11						X			X	X	TNF superfamily member 11 [Source:HGNC Symbol;Acc:HGNC:11926]
5345	SERPINF2						X			X	X	serpin family F member 2 [Source:HGNC Symbol;Acc:HGNC:9075]
10485	MIR9-1HG						X			X	X	MIR9-1 host gene [Source:HGNC Symbol;Acc:HGNC:30780]
225689	MAPK15						X			X		mitogen-activated protein kinase 15 [Source:HGNC Symbol;Acc:HGNC:24667]
5606	MAP2K3						X			X		mitogen-activated protein kinase kinase 3 [Source:HGNC Symbol;Acc:HGNC:6843]
10361	NPM2						X			X		nucleophosmin/nucleoplasmin 2 [Source:HGNC Symbol;Acc:HGNC:7930]
81844	TRIM56						X			X		tripartite motif containing 56 [Source:HGNC Symbol;Acc:HGNC:19028]
7919	DDX39B						X			X		DExD-box helicase 39B [Source:HGNC Symbol;Acc:HGNC:13917]
392255	GDF6						X			X		growth differentiation factor 6 [Source:HGNC Symbol;Acc:HGNC:4221]
9693	RAPGEF2							X				Rap guanine nucleotide exchange factor 2 [Source:HGNC Symbol;Acc:HGNC:16854]
1213	CLTC							X				clathrin heavy chain [Source:HGNC Symbol;Acc:HGNC:2092]
80315	CPEB4							X				cytoplasmic polyadenylation element binding protein 4 [Source:HGNC Symbol;Acc:HGNC:21747]
8637	EIF4EBP3							X				eukaryotic translation initiation factor 4E binding protein 3 [Source:HGNC Symbol;Acc:HGNC:3290]
10298	PAK4											p21 (RAC1) activated kinase 4 [Source:HGNC Symbol;Acc:HGNC:16059]
5590	PRKCZ											protein kinase C zeta [Source:HGNC Symbol;Acc:HGNC:9412]
83700	JAM3											junctional adhesion molecule 3 [Source:HGNC Symbol;Acc:HGNC:15532]
4747	NEFL											neurofilament light [Source:HGNC Symbol;Acc:HGNC:7739]
25809	TTLL1											tubulin tyrosine ligase like 1 [Source:HGNC Symbol;Acc:HGNC:1312]
5335	PLCG1											phospholipase C gamma 1 [Source:HGNC Symbol;Acc:HGNC:9065]
5797	PTPRM											protein tyrosine phosphatase receptor type M [Source:HGNC Symbol;Acc:HGNC:9675]
2050	EPHB4											EPH receptor B4 [Source:HGNC Symbol;Acc:HGNC:3395]
1812	DRD1											dopamine receptor D1 [Source:HGNC Symbol;Acc:HGNC:3020]
5793	PTPRG											protein tyrosine phosphatase receptor type G [Source:HGNC Symbol;Acc:HGNC:9671]
59277	NTN4											netrin 4 [Source:HGNC Symbol;Acc:HGNC:13658]
116983	ACAP3											"ArfGAP with coiled-coil, ankyrin repeat and PH domains 3 [Source:HGNC Symbol;Acc:HGNC:16754]"
2674	GFRA1											GDNF family receptor alpha 1 [Source:HGNC Symbol;Acc:HGNC:4243]
10752	CHL1											cell adhesion molecule L1 like [Source:HGNC Symbol;Acc:HGNC:1939]
23245	ASTN2											astrotactin 2 [Source:HGNC Symbol;Acc:HGNC:17021]
2065	ERBB3											erb-b2 receptor tyrosine kinase 3 [Source:HGNC Symbol;Acc:HGNC:3431]
10395	DLC1											DLC1 Rho GTPase activating protein [Source:HGNC Symbol;Acc:HGNC:2897]
683	BST1											bone marrow stromal cell antigen 1 [Source:HGNC Symbol;Acc:HGNC:1118]
9564	BCAR1											"BCAR1 scaffold protein, Cas family member [Source:HGNC Symbol;Acc:HGNC:971]"
583	BBS2											Bardet-Biedl syndrome 2 [Source:HGNC Symbol;Acc:HGNC:967]
399949	HOATZ											HOATZ cilia and flagella associated protein [Source:HGNC Symbol;Acc:HGNC:25061]
164395	TTLL9											tubulin tyrosine ligase like 9 [Source:HGNC Symbol;Acc:HGNC:16118]
8742	TNFSF12											TNF superfamily member 12 [Source:HGNC Symbol;Acc:HGNC:11927]
3570	IL6R											interleukin 6 receptor [Source:HGNC Symbol;Acc:HGNC:6019]
91862	MARVELD3											MARVEL domain containing 3 [Source:HGNC Symbol;Acc:HGNC:30525]
2525	FUT3											fucosyltransferase 3 (Lewis blood group) [Source:HGNC Symbol;Acc:HGNC:4014]
117584	RFFL											ring finger and FYVE like domain containing E3 ubiquitin protein ligase [Source:HGNC Symbol;Acc:HGNC:24821]
3036	HAS1											hyaluronan synthase 1 [Source:HGNC Symbol;Acc:HGNC:4818]
9901	SRGAP3											SLIT-ROBO Rho GTPase activating protein 3 [Source:HGNC Symbol;Acc:HGNC:19744]
7056	THBD											thrombomodulin [Source:HGNC Symbol;Acc:HGNC:11784]
84144	SYDE2											synapse defective Rho GTPase homolog 2 [Source:HGNC Symbol;Acc:HGNC:25841]
199731	CADM4											cell adhesion molecule 4 [Source:HGNC Symbol;Acc:HGNC:30825]
55219	MACO1											macoilin 1 [Source:HGNC Symbol;Acc:HGNC:25572]
85413	SLC22A16											solute carrier family 22 member 16 [Source:HGNC Symbol;Acc:HGNC:20302]
4744	NEFH											neurofilament heavy [Source:HGNC Symbol;Acc:HGNC:7737]
9699	RIMS2											regulating synaptic membrane exocytosis 2 [Source:HGNC Symbol;Acc:HGNC:17283]
1735	DIO3											iodothyronine deiodinase 3 [Source:HGNC Symbol;Acc:HGNC:2885]
116443	GRIN3A											glutamate ionotropic receptor NMDA type subunit 3A [Source:HGNC Symbol;Acc:HGNC:16767]
2775	GNAO1											G protein subunit alpha o1 [Source:HGNC Symbol;Acc:HGNC:4389]
403	ARL3											ADP ribosylation factor like GTPase 3 [Source:HGNC Symbol;Acc:HGNC:694]
51347	TAOK3											TAO kinase 3 [Source:HGNC Symbol;Acc:HGNC:18133]
950	SCARB2											scavenger receptor class B member 2 [Source:HGNC Symbol;Acc:HGNC:1665]
4891	SLC11A2											solute carrier family 11 member 2 [Source:HGNC Symbol;Acc:HGNC:10908]
92558	BICDL1											BICD family like cargo adaptor 1 [Source:HGNC Symbol;Acc:HGNC:28095]
8326	FZD9											frizzled class receptor 9 [Source:HGNC Symbol;Acc:HGNC:4047]
4926	NUMA1											nuclear mitotic apparatus protein 1 [Source:HGNC Symbol;Acc:HGNC:8059]
120	ADD3											adducin 3 [Source:HGNC Symbol;Acc:HGNC:245]
1639	DCTN1											dynactin subunit 1 [Source:HGNC Symbol;Acc:HGNC:2711]
58	ACTA1											"actin alpha 1, skeletal muscle [Source:HGNC Symbol;Acc:HGNC:129]"
11214	AKAP13											A-kinase anchoring protein 13 [Source:HGNC Symbol;Acc:HGNC:371]
286	ANK1											ankyrin 1 [Source:HGNC Symbol;Acc:HGNC:492]
11337	GABARAP											GABA type A receptor-associated protein [Source:HGNC Symbol;Acc:HGNC:4067]
9118	INA											internexin neuronal intermediate filament protein alpha [Source:HGNC Symbol;Acc:HGNC:6057]
79784	MYH14											myosin heavy chain 14 [Source:HGNC Symbol;Acc:HGNC:23212]
246	ALOX15											arachidonate 15-lipoxygenase [Source:HGNC Symbol;Acc:HGNC:433]
10420	TESK2											testis associated actin remodelling kinase 2 [Source:HGNC Symbol;Acc:HGNC:11732]
51510	CHMP5											charged multivesicular body protein 5 [Source:HGNC Symbol;Acc:HGNC:26942]
55160	ARHGEF10L											Rho guanine nucleotide exchange factor 10 like [Source:HGNC Symbol;Acc:HGNC:25540]
50853	VILL											villin like [Source:HGNC Symbol;Acc:HGNC:30906]
163782	KANK4											KN motif and ankyrin repeat domains 4 [Source:HGNC Symbol;Acc:HGNC:27263]
116154	PHACTR3											phosphatase and actin regulator 3 [Source:HGNC Symbol;Acc:HGNC:15833]
4430	MYO1B											myosin IB [Source:HGNC Symbol;Acc:HGNC:7596]
257019	FRMD3											FERM domain containing 3 [Source:HGNC Symbol;Acc:HGNC:24125]
84084	RAB6C											"RAB6C, member RAS oncogene family [Source:HGNC Symbol;Acc:HGNC:16525]"
158135	TTLL11											tubulin tyrosine ligase like 11 [Source:HGNC Symbol;Acc:HGNC:18113]
85453	TSPYL5											TSPY like 5 [Source:HGNC Symbol;Acc:HGNC:29367]
8344	H2BC6											H2B clustered histone 6 [Source:HGNC Symbol;Acc:HGNC:4753]
442582	STAG3L2											stromal antigen 3-like 2 (pseudogene) [Source:HGNC Symbol;Acc:HGNC:33886]
254528	MEIOB											meiosis specific with OB-fold [Source:HGNC Symbol;Acc:HGNC:28569]
92304	SCGB3A1											secretoglobin family 3A member 1 [Source:HGNC Symbol;Acc:HGNC:18384]
1378	CR1											complement C3b/C4b receptor 1 (Knops blood group) [Source:HGNC Symbol;Acc:HGNC:2334]
26045	LRRTM2											leucine rich repeat transmembrane neuronal 2 [Source:HGNC Symbol;Acc:HGNC:19409]
9365	KL											klotho [Source:HGNC Symbol;Acc:HGNC:6344]
83719	YPEL3											yippee like 3 [Source:HGNC Symbol;Acc:HGNC:18327]
9622	KLK4											kallikrein related peptidase 4 [Source:HGNC Symbol;Acc:HGNC:6365]
140862	ISM1											isthmin 1 [Source:HGNC Symbol;Acc:HGNC:16213]
6751	SSTR1											somatostatin receptor 1 [Source:HGNC Symbol;Acc:HGNC:11330]
4330	MN1											"MN1 proto-oncogene, transcriptional regulator [Source:HGNC Symbol;Acc:HGNC:7180]"
1271	CNTFR											ciliary neurotrophic factor receptor [Source:HGNC Symbol;Acc:HGNC:2170]
84417	ECRG4											ECRG4 augurin precursor [Source:HGNC Symbol;Acc:HGNC:24642]
4883	NPR3											natriuretic peptide receptor 3 [Source:HGNC Symbol;Acc:HGNC:7945]
85004	RERG											RAS like estrogen regulated growth inhibitor [Source:HGNC Symbol;Acc:HGNC:15980]
1500	CTNND1											catenin delta 1 [Source:HGNC Symbol;Acc:HGNC:2515]
2898	GRIK2											glutamate ionotropic receptor kainate type subunit 2 [Source:HGNC Symbol;Acc:HGNC:4580]
2911	GRM1											glutamate metabotropic receptor 1 [Source:HGNC Symbol;Acc:HGNC:4593]
25924	MYRIP											myosin VIIA and Rab interacting protein [Source:HGNC Symbol;Acc:HGNC:19156]
729993	SHISA9											shisa family member 9 [Source:HGNC Symbol;Acc:HGNC:37231]
10590	SCGN											"secretagogin, EF-hand calcium binding protein [Source:HGNC Symbol;Acc:HGNC:16941]"
9256	TSPOAP1											TSPO associated protein 1 [Source:HGNC Symbol;Acc:HGNC:16831]
2899	GRIK3											glutamate ionotropic receptor kainate type subunit 3 [Source:HGNC Symbol;Acc:HGNC:4581]
375323	LHFPL4											LHFPL tetraspan subfamily member 4 [Source:HGNC Symbol;Acc:HGNC:29568]
79870	BAALC											BAALC binder of MAP3K1 and KLF4 [Source:HGNC Symbol;Acc:HGNC:14333]
23057	NMNAT2											nicotinamide nucleotide adenylyltransferase 2 [Source:HGNC Symbol;Acc:HGNC:16789]
145581	LRFN5											leucine rich repeat and fibronectin type III domain containing 5 [Source:HGNC Symbol;Acc:HGNC:20360]
9143	SYNGR3											synaptogyrin 3 [Source:HGNC Symbol;Acc:HGNC:11501]
284612	SYPL2											synaptophysin like 2 [Source:HGNC Symbol;Acc:HGNC:27638]
192683	SCAMP5											secretory carrier membrane protein 5 [Source:HGNC Symbol;Acc:HGNC:30386]
6854	SYN2											synapsin II [Source:HGNC Symbol;Acc:HGNC:11495]
4359	MPZ											myelin protein zero [Source:HGNC Symbol;Acc:HGNC:7225]
6581	SLC22A3											solute carrier family 22 member 3 [Source:HGNC Symbol;Acc:HGNC:10967]
223082	ZNRF2											zinc and ring finger 2 [Source:HGNC Symbol;Acc:HGNC:22316]
55084	SOBP											sine oculis binding protein homolog [Source:HGNC Symbol;Acc:HGNC:29256]
56121	PCDHB15											protocadherin beta 15 [Source:HGNC Symbol;Acc:HGNC:8686]
51218	GLRX5											glutaredoxin 5 [Source:HGNC Symbol;Acc:HGNC:20134]
285315	C3orf33											chromosome 3 open reading frame 33 [Source:HGNC Symbol;Acc:HGNC:26434]
23171	GPD1L											glycerol-3-phosphate dehydrogenase 1 like [Source:HGNC Symbol;Acc:HGNC:28956]
3077	HFE											homeostatic iron regulator [Source:HGNC Symbol;Acc:HGNC:4886]
79674	VEPH1											ventricular zone expressed PH domain containing 1 [Source:HGNC Symbol;Acc:HGNC:25735]
2946	GSTM2											glutathione S-transferase mu 2 [Source:HGNC Symbol;Acc:HGNC:4634]
8989	TRPA1											transient receptor potential cation channel subfamily A member 1 [Source:HGNC Symbol;Acc:HGNC:497]
210	ALAD											aminolevulinate dehydratase [Source:HGNC Symbol;Acc:HGNC:395]
18	ABAT											4-aminobutyrate aminotransferase [Source:HGNC Symbol;Acc:HGNC:23]
128344	PIFO											primary cilia formation [Source:HGNC Symbol;Acc:HGNC:27009]
6642	SNX1											sorting nexin 1 [Source:HGNC Symbol;Acc:HGNC:11172]
84747	UNC119B											unc-119 lipid binding chaperone B [Source:HGNC Symbol;Acc:HGNC:16488]
344558	SH3RF3											SH3 domain containing ring finger 3 [Source:HGNC Symbol;Acc:HGNC:24699]
5596	MAPK4											mitogen-activated protein kinase 4 [Source:HGNC Symbol;Acc:HGNC:6878]
23779	ARHGAP8											Rho GTPase activating protein 8 [Source:HGNC Symbol;Acc:HGNC:677]
7917	BAG6											BAG cochaperone 6 [Source:HGNC Symbol;Acc:HGNC:13919]
5164	PDK2											pyruvate dehydrogenase kinase 2 [Source:HGNC Symbol;Acc:HGNC:8810]
53832	IL20RA											interleukin 20 receptor subunit alpha [Source:HGNC Symbol;Acc:HGNC:6003]
259230	SGMS1											sphingomyelin synthase 1 [Source:HGNC Symbol;Acc:HGNC:29799]
26355	FAM162A											family with sequence similarity 162 member A [Source:HGNC Symbol;Acc:HGNC:17865]
64342	HS1BP3											HCLS1 binding protein 3 [Source:HGNC Symbol;Acc:HGNC:24979]
2746	GLUD1											glutamate dehydrogenase 1 [Source:HGNC Symbol;Acc:HGNC:4335]
51599	LSR											lipolysis stimulated lipoprotein receptor [Source:HGNC Symbol;Acc:HGNC:29572]
1825	DSC3											desmocollin 3 [Source:HGNC Symbol;Acc:HGNC:3037]
345630	FBLL1											fibrillarin like 1 [Source:HGNC Symbol;Acc:HGNC:35458]
3757	KCNH2											potassium voltage-gated channel subfamily H member 2 [Source:HGNC Symbol;Acc:HGNC:6251]
2850	GPR27											G protein-coupled receptor 27 [Source:HGNC Symbol;Acc:HGNC:4482]
9882	TBC1D4											TBC1 domain family member 4 [Source:HGNC Symbol;Acc:HGNC:19165]
131096	KCNH8											potassium voltage-gated channel subfamily H member 8 [Source:HGNC Symbol;Acc:HGNC:18864]
53822	FXYD7											FXYD domain containing ion transport regulator 7 [Source:HGNC Symbol;Acc:HGNC:4034]
88455	ANKRD13A											ankyrin repeat domain 13A [Source:HGNC Symbol;Acc:HGNC:21268]
8720	MBTPS1											"membrane bound transcription factor peptidase, site 1 [Source:HGNC Symbol;Acc:HGNC:15456]"
338440	ANO9											anoctamin 9 [Source:HGNC Symbol;Acc:HGNC:20679]
9074	CLDN6											claudin 6 [Source:HGNC Symbol;Acc:HGNC:2048]
22841	RAB11FIP2											RAB11 family interacting protein 2 [Source:HGNC Symbol;Acc:HGNC:29152]
8192	CLPP											caseinolytic mitochondrial matrix peptidase proteolytic subunit [Source:HGNC Symbol;Acc:HGNC:2084]
80153	EDC3											enhancer of mRNA decapping 3 [Source:HGNC Symbol;Acc:HGNC:26114]
54974	THG1L											tRNA-histidine guanylyltransferase 1 like [Source:HGNC Symbol;Acc:HGNC:26053]
54033	RBM11											RNA binding motif protein 11 [Source:HGNC Symbol;Acc:HGNC:9897]
7174	TPP2											tripeptidyl peptidase 2 [Source:HGNC Symbol;Acc:HGNC:12016]
25830	SULT4A1											sulfotransferase family 4A member 1 [Source:HGNC Symbol;Acc:HGNC:14903]
132671	SPATA18											spermatogenesis associated 18 [Source:HGNC Symbol;Acc:HGNC:29579]
90187	EMILIN3											elastin microfibril interfacer 3 [Source:HGNC Symbol;Acc:HGNC:16123]
4440	MSI1											musashi RNA binding protein 1 [Source:HGNC Symbol;Acc:HGNC:7330]
22875	ENPP4											ectonucleotide pyrophosphatase/phosphodiesterase 4 [Source:HGNC Symbol;Acc:HGNC:3359]
4148	MATN3											matrilin 3 [Source:HGNC Symbol;Acc:HGNC:6909]
56672	AKIP1											A-kinase interacting protein 1 [Source:HGNC Symbol;Acc:HGNC:1170]
56098	PCDHGC4											"protocadherin gamma subfamily C, 4 [Source:HGNC Symbol;Acc:HGNC:8717]"
56990	CDC42SE2											CDC42 small effector 2 [Source:HGNC Symbol;Acc:HGNC:18547]
79817	MOB3B											MOB kinase activator 3B [Source:HGNC Symbol;Acc:HGNC:23825]
343637	RSPO4											R-spondin 4 [Source:HGNC Symbol;Acc:HGNC:16175]
4489	MT1A											metallothionein 1A [Source:HGNC Symbol;Acc:HGNC:7393]
4496	MT1H											metallothionein 1H [Source:HGNC Symbol;Acc:HGNC:7400]
54805	CNNM2											cyclin and CBS domain divalent metal cation transport mediator 2 [Source:HGNC Symbol;Acc:HGNC:103]
254428	SLC41A1											solute carrier family 41 member 1 [Source:HGNC Symbol;Acc:HGNC:19429]
79085	SLC25A23											solute carrier family 25 member 23 [Source:HGNC Symbol;Acc:HGNC:19375]
91689	SMDT1											single-pass membrane protein with aspartate rich tail 1 [Source:HGNC Symbol;Acc:HGNC:25055]
55289	ACOXL											acyl-CoA oxidase like [Source:HGNC Symbol;Acc:HGNC:25621]
4858	NOVA2											NOVA alternative splicing regulator 2 [Source:HGNC Symbol;Acc:HGNC:7887]
23498	HAAO											"3-hydroxyanthranilate 3,4-dioxygenase [Source:HGNC Symbol;Acc:HGNC:4796]"
55515	ASIC4											acid sensing ion channel subunit family member 4 [Source:HGNC Symbol;Acc:HGNC:21263]
79465	ULBP3											UL16 binding protein 3 [Source:HGNC Symbol;Acc:HGNC:14895]
10791	VAMP5											vesicle associated membrane protein 5 [Source:HGNC Symbol;Acc:HGNC:12646]
6534	SLC6A7											solute carrier family 6 member 7 [Source:HGNC Symbol;Acc:HGNC:11054]
220963	SLC16A9											solute carrier family 16 member 9 [Source:HGNC Symbol;Acc:HGNC:23520]
84570	COL25A1											collagen type XXV alpha 1 chain [Source:HGNC Symbol;Acc:HGNC:18603]
3040	HBA2											hemoglobin subunit alpha 2 [Source:HGNC Symbol;Acc:HGNC:4824]
2137	EXTL3											exostosin like glycosyltransferase 3 [Source:HGNC Symbol;Acc:HGNC:3518]
10477	UBE2E3											ubiquitin conjugating enzyme E2 E3 [Source:HGNC Symbol;Acc:HGNC:12479]
57538	ALPK3											alpha kinase 3 [Source:HGNC Symbol;Acc:HGNC:17574]
285671	RNF180											ring finger protein 180 [Source:HGNC Symbol;Acc:HGNC:27752]
8711	TNK1											tyrosine kinase non receptor 1 [Source:HGNC Symbol;Acc:HGNC:11940]
25817	TAFA5											TAFA chemokine like family member 5 [Source:HGNC Symbol;Acc:HGNC:21592]
25927	CNRIP1											cannabinoid receptor interacting protein 1 [Source:HGNC Symbol;Acc:HGNC:24546]
80772	CPTP											ceramide-1-phosphate transfer protein [Source:HGNC Symbol;Acc:HGNC:28116]
51191	HERC5											HECT and RLD domain containing E3 ubiquitin protein ligase 5 [Source:HGNC Symbol;Acc:HGNC:24368]
63895	PIEZO2											piezo type mechanosensitive ion channel component 2 [Source:HGNC Symbol;Acc:HGNC:26270]
55650	PIGV											phosphatidylinositol glycan anchor biosynthesis class V [Source:HGNC Symbol;Acc:HGNC:26031]
23600	AMACR											alpha-methylacyl-CoA racemase [Source:HGNC Symbol;Acc:HGNC:451]
11212	PLPBP											pyridoxal phosphate binding protein [Source:HGNC Symbol;Acc:HGNC:9457]
767	CA8											carbonic anhydrase 8 [Source:HGNC Symbol;Acc:HGNC:1382]
387787	LIPT2											lipoyl(octanoyl) transferase 2 [Source:HGNC Symbol;Acc:HGNC:37216]
22884	WDR37											WD repeat domain 37 [Source:HGNC Symbol;Acc:HGNC:31406]
254122	SNX32											sorting nexin 32 [Source:HGNC Symbol;Acc:HGNC:26423]
79958	DENND1C											DENN domain containing 1C [Source:HGNC Symbol;Acc:HGNC:26225]
23174	ZCCHC14											zinc finger CCHC-type containing 14 [Source:HGNC Symbol;Acc:HGNC:24134]
92017	SNX29											sorting nexin 29 [Source:HGNC Symbol;Acc:HGNC:30542]
160851	DGKH											diacylglycerol kinase eta [Source:HGNC Symbol;Acc:HGNC:2854]
60592	SCOC											short coiled-coil protein [Source:HGNC Symbol;Acc:HGNC:20335]
63971	KIF13A											kinesin family member 13A [Source:HGNC Symbol;Acc:HGNC:14566]
6143	RPL19											ribosomal protein L19 [Source:HGNC Symbol;Acc:HGNC:10312]
222698	NKAPL											NFKB activating protein like [Source:HGNC Symbol;Acc:HGNC:21584]
27254	CSDC2											cold shock domain containing C2 [Source:HGNC Symbol;Acc:HGNC:30359]
38	ACAT1											acetyl-CoA acetyltransferase 1 [Source:HGNC Symbol;Acc:HGNC:93]
11163	NUDT4											nudix hydrolase 4 [Source:HGNC Symbol;Acc:HGNC:8051]
140564	APOBEC3D											apolipoprotein B mRNA editing enzyme catalytic subunit 3D [Source:HGNC Symbol;Acc:HGNC:17354]
65975	STK33											serine/threonine kinase 33 [Source:HGNC Symbol;Acc:HGNC:14568]
349565	NMNAT3											nicotinamide nucleotide adenylyltransferase 3 [Source:HGNC Symbol;Acc:HGNC:20989]
50808	AK3											adenylate kinase 3 [Source:HGNC Symbol;Acc:HGNC:17376]
10250	SRRM1											serine and arginine repetitive matrix 1 [Source:HGNC Symbol;Acc:HGNC:16638]
387104	SOGA3											SOGA family member 3 [Source:HGNC Symbol;Acc:HGNC:21494]
283417	DPY19L2											dpy-19 like 2 [Source:HGNC Symbol;Acc:HGNC:19414]
147650	SPACA6											sperm acrosome associated 6 [Source:HGNC Symbol;Acc:HGNC:27113]
84514	GHDC											GH3 domain containing [Source:HGNC Symbol;Acc:HGNC:24438]
93100	NAPRT											nicotinate phosphoribosyltransferase [Source:HGNC Symbol;Acc:HGNC:30450]
81794	ADAMTS10											ADAM metallopeptidase with thrombospondin type 1 motif 10 [Source:HGNC Symbol;Acc:HGNC:13201]
56475	RPRM											"reprimo, TP53 dependent G2 arrest mediator homolog [Source:HGNC Symbol;Acc:HGNC:24201]"
91768	CABLES1											Cdk5 and Abl enzyme substrate 1 [Source:HGNC Symbol;Acc:HGNC:25097]
133022	TRAM1L1											translocation associated membrane protein 1 like 1 [Source:HGNC Symbol;Acc:HGNC:28371]
148808	MFSD4A											major facilitator superfamily domain containing 4A [Source:HGNC Symbol;Acc:HGNC:25433]
66035	SLC2A11											solute carrier family 2 member 11 [Source:HGNC Symbol;Acc:HGNC:14239]
10633	RASL10A											RAS like family 10 member A [Source:HGNC Symbol;Acc:HGNC:16954]
4298	MLLT1											MLLT1 super elongation complex subunit [Source:HGNC Symbol;Acc:HGNC:7134]
7802	DNALI1											dynein axonemal light intermediate chain 1 [Source:HGNC Symbol;Acc:HGNC:14353]
387923	SERP2											stress associated endoplasmic reticulum protein family member 2 [Source:HGNC Symbol;Acc:HGNC:20607]
64129	TINAGL1											tubulointerstitial nephritis antigen like 1 [Source:HGNC Symbol;Acc:HGNC:19168]
84302	PGAP4											post-GPI attachment to proteins GalNAc transferase 4 [Source:HGNC Symbol;Acc:HGNC:28180]
81849	ST6GALNAC5											"ST6 N-acetylgalactosaminide alpha-2,6-sialyltransferase 5 [Source:HGNC Symbol;Acc:HGNC:19342]"
10610	ST6GALNAC2											"ST6 N-acetylgalactosaminide alpha-2,6-sialyltransferase 2 [Source:HGNC Symbol;Acc:HGNC:10867]"
64409	GALNT17											polypeptide N-acetylgalactosaminyltransferase 17 [Source:HGNC Symbol;Acc:HGNC:16347]
89953	KLC4											kinesin light chain 4 [Source:HGNC Symbol;Acc:HGNC:21624]
219621	CABCOCO1											ciliary associated calcium binding coiled-coil 1 [Source:HGNC Symbol;Acc:HGNC:28678]
90362	FAM110B											family with sequence similarity 110 member B [Source:HGNC Symbol;Acc:HGNC:28587]
9108	MTMR7											myotubularin related protein 7 [Source:HGNC Symbol;Acc:HGNC:7454]
51059	FAM135B											family with sequence similarity 135 member B [Source:HGNC Symbol;Acc:HGNC:28029]
57579	FAM135A											family with sequence similarity 135 member A [Source:HGNC Symbol;Acc:HGNC:21084]
79852	EPHX3											epoxide hydrolase 3 [Source:HGNC Symbol;Acc:HGNC:23760]
151963	MB21D2											Mab-21 domain containing 2 [Source:HGNC Symbol;Acc:HGNC:30438]
25893	TRIM58											tripartite motif containing 58 [Source:HGNC Symbol;Acc:HGNC:24150]
153527	ZMAT2											zinc finger matrin-type 2 [Source:HGNC Symbol;Acc:HGNC:26433]
54596	L1TD1											LINE1 type transposase domain containing 1 [Source:HGNC Symbol;Acc:HGNC:25595]
1993	ELAVL2											ELAV like RNA binding protein 2 [Source:HGNC Symbol;Acc:HGNC:3313]
254295	PHYHD1											phytanoyl-CoA dioxygenase domain containing 1 [Source:HGNC Symbol;Acc:HGNC:23396]
11099	PTPN21											protein tyrosine phosphatase non-receptor type 21 [Source:HGNC Symbol;Acc:HGNC:9651]
100130771	EFCAB10											EF-hand calcium binding domain 10 [Source:HGNC Symbol;Acc:HGNC:34531]
79645	EFCAB1											EF-hand calcium binding domain 1 [Source:HGNC Symbol;Acc:HGNC:25678]
645191	LINGO3											leucine rich repeat and Ig domain containing 3 [Source:HGNC Symbol;Acc:HGNC:21206]
10171	RCL1											RNA terminal phosphate cyclase like 1 [Source:HGNC Symbol;Acc:HGNC:17687]
388403	YPEL2											yippee like 2 [Source:HGNC Symbol;Acc:HGNC:18326]
91368	CDKN2AIPNL											CDKN2A interacting protein N-terminal like [Source:HGNC Symbol;Acc:HGNC:30545]
404093	CUEDC1											CUE domain containing 1 [Source:HGNC Symbol;Acc:HGNC:31350]
100129583	FAM47E											family with sequence similarity 47 member E [Source:HGNC Symbol;Acc:HGNC:34343]
10866	HCP5											HLA complex P5 [Source:HGNC Symbol;Acc:HGNC:21659]
114784	CSMD2											CUB and Sushi multiple domains 2 [Source:HGNC Symbol;Acc:HGNC:19290]
122060	SLAIN1											SLAIN motif family member 1 [Source:HGNC Symbol;Acc:HGNC:26387]
124152	IQCK											IQ motif containing K [Source:HGNC Symbol;Acc:HGNC:28556]
124411	ZNF720											zinc finger protein 720 [Source:HGNC Symbol;Acc:HGNC:26987]
151174	LINC02610											long intergenic non-protein coding RNA 2610 [Source:HGNC Symbol;Acc:HGNC:27177]
154661	RUNDC3B											RUN domain containing 3B [Source:HGNC Symbol;Acc:HGNC:30286]
163115	ZNF781											zinc finger protein 781 [Source:HGNC Symbol;Acc:HGNC:26745]
168850	ZNF800											zinc finger protein 800 [Source:HGNC Symbol;Acc:HGNC:27267]
203328	SUSD3											sushi domain containing 3 [Source:HGNC Symbol;Acc:HGNC:28391]
220382	FAM181B											family with sequence similarity 181 member B [Source:HGNC Symbol;Acc:HGNC:28512]
220965	FAM13C											family with sequence similarity 13 member C [Source:HGNC Symbol;Acc:HGNC:19371]
222389	BEND7											BEN domain containing 7 [Source:HGNC Symbol;Acc:HGNC:23514]
22982	DIP2C											disco interacting protein 2 homolog C [Source:HGNC Symbol;Acc:HGNC:29150]
254050	LRRC43											leucine rich repeat containing 43 [Source:HGNC Symbol;Acc:HGNC:28562]
256309	CCDC110											coiled-coil domain containing 110 [Source:HGNC Symbol;Acc:HGNC:28504]
27439	TMEM121B											transmembrane protein 121B [Source:HGNC Symbol;Acc:HGNC:1844]
3137	HLA-J											"major histocompatibility complex, class I, J (pseudogene) [Source:HGNC Symbol;Acc:HGNC:4967]"
343990	CRACDL											CRACD like [Source:HGNC Symbol;Acc:HGNC:33454]
353219	KAAG1											kidney associated antigen 1 [Source:HGNC Symbol;Acc:HGNC:21031]
387590	TPTEP1											TPTE pseudogene 1 [Source:HGNC Symbol;Acc:HGNC:43648]
388284	C16orf86											chromosome 16 open reading frame 86 [Source:HGNC Symbol;Acc:HGNC:33755]
388341	LRRC75A											leucine rich repeat containing 75A [Source:HGNC Symbol;Acc:HGNC:32403]
389206	BEND4											BEN domain containing 4 [Source:HGNC Symbol;Acc:HGNC:23815]
389332	SMIM32											small integral membrane protein 32 [Source:HGNC Symbol;Acc:HGNC:53640]
401145	CCSER1											coiled-coil serine rich protein 1 [Source:HGNC Symbol;Acc:HGNC:29349]
442523	DPY19L2P4											DPY19L2 pseudogene 4 [Source:HGNC Symbol;Acc:HGNC:22176]
51161	C3orf18											chromosome 3 open reading frame 18 [Source:HGNC Symbol;Acc:HGNC:24837]
55227	LRRC1											leucine rich repeat containing 1 [Source:HGNC Symbol;Acc:HGNC:14307]
55321	TMEM74B											transmembrane protein 74B [Source:HGNC Symbol;Acc:HGNC:15893]
56204	FAM214A											family with sequence similarity 214 member A [Source:HGNC Symbol;Acc:HGNC:25609]
57480	PLEKHG1											pleckstrin homology and RhoGEF domain containing G1 [Source:HGNC Symbol;Acc:HGNC:20884]
595135	PGM5P2											phosphoglucomutase 5 pseudogene 2 [Source:HGNC Symbol;Acc:HGNC:18965]
7918	GPANK1											G-patch domain and ankyrin repeats 1 [Source:HGNC Symbol;Acc:HGNC:13920]
80313	LRRC27											leucine rich repeat containing 27 [Source:HGNC Symbol;Acc:HGNC:29346]
84217	ZMYND12											zinc finger MYND-type containing 12 [Source:HGNC Symbol;Acc:HGNC:21192]
84457	PHYHIPL											phytanoyl-CoA 2-hydroxylase interacting protein like [Source:HGNC Symbol;Acc:HGNC:29378]
8848	TSC22D1											TSC22 domain family member 1 [Source:HGNC Symbol;Acc:HGNC:16826]
89837	ULK4P3											ULK4 pseudogene 3 [Source:HGNC Symbol;Acc:HGNC:15777]
