## Supplementary Table 4 for "Pan-Cancer Analysis of DNA Methylation Identifies Genes and Biological Functions Associated with Overall Survival"

### Sheet: Sheet1
Entrez Gene ID	Gene symbol	GOBP_CELL_ACTIVATION	GOBP_REGULATION_OF_IMMUNE_SYSTEM_PROCE OCESS	GOBP_LYMPHOCYTE_ACTIVATION	GOBP_CELL_MIGRATION	GOBP_BIOLOGICAL_ADHESION	GOBP_LOCOMOTION	GOBP_REGULATION_OF_IMMUNE_RESPONSE	GOBP_POSITIVE_REGULATION_OF_IMMUNE_SYS SYSTEM_PROCESS	GOBP_RESPONSE_TO_BIOTIC_STIMULUS	GOBP_RESPONSE_TO_BIOTIC_STIMULUS
3569	IL6	X	X	X	X	X	X	X	X	X	X	interleukin 6 [Source:HGNC Symbol;Acc:HGNC:6018]
5788	PTPRC	X	X	X	X	X	X	X	X	X	X	protein tyrosine phosphatase receptor type C [Source:HGNC Symbol;Acc:HGNC:9666]
101	ADAM8	X	X	X	X	X	X	X	X	X	X	ADAM metallopeptidase domain 8 [Source:HGNC Symbol;Acc:HGNC:215]
6693	SPN	X	X	X	X	X	X	X	X	X	X	sialophorin [Source:HGNC Symbol;Acc:HGNC:11249]
64127	NOD2	X	X	X	X	X	X	X	X	X	X	nucleotide binding oligomerization domain containing 2 [Source:HGNC Symbol;Acc:HGNC:5331]
3586	IL10	X	X	X	X	X	X	X	X	X	X	interleukin 10 [Source:HGNC Symbol;Acc:HGNC:5962]
56253	CRTAM	X	X	X	X	X	X	X	X	X	X	cytotoxic and regulatory T cell molecule [Source:HGNC Symbol;Acc:HGNC:24313]
1236	CCR7	X	X	X	X	X	X	X	X	X	X	C-C motif chemokine receptor 7 [Source:HGNC Symbol;Acc:HGNC:1608]
729230	CCR2	X	X	X	X	X	X	X	X		X	C-C motif chemokine receptor 2 [Source:HGNC Symbol;Acc:HGNC:1603]
975	CD81	X	X	X	X	X	X	X	X		X	CD81 molecule [Source:HGNC Symbol;Acc:HGNC:1701]
5879	RAC1	X	X	X	X	X	X	X	X		X	Rac family small GTPase 1 [Source:HGNC Symbol;Acc:HGNC:9801]
3071	NCKAP1L	X	X	X	X	X	X	X	X			NCK associated protein 1 like [Source:HGNC Symbol;Acc:HGNC:4862]
11314	CD300A	X	X	X	X	X	X	X	X			CD300a molecule [Source:HGNC Symbol;Acc:HGNC:19319]
3683	ITGAL	X	X	X	X	X	X	X			X	integrin subunit alpha L [Source:HGNC Symbol;Acc:HGNC:6148]
6366	CCL21	X	X	X	X	X	X		X	X	X	C-C motif chemokine ligand 21 [Source:HGNC Symbol;Acc:HGNC:10620]
399	RHOH	X	X	X	X	X	X		X			ras homolog family member H [Source:HGNC Symbol;Acc:HGNC:686]
55423	SIRPG	X	X	X	X	X	X		X			signal regulatory protein gamma [Source:HGNC Symbol;Acc:HGNC:15757]
51744	CD244	X	X	X	X		X		X	X	X	CD244 molecule [Source:HGNC Symbol;Acc:HGNC:18171]
6774	STAT3	X	X	X	X		X				X	signal transducer and activator of transcription 3 [Source:HGNC Symbol;Acc:HGNC:11364]
6708	SPTA1	X	X	X		X	X		X			"spectrin alpha, erythrocytic 1 [Source:HGNC Symbol;Acc:HGNC:11272]"
3122	HLA-DRA	X	X	X		X		X	X	X	X	"major histocompatibility complex, class II, DR alpha [Source:HGNC Symbol;Acc:HGNC:4947]"
3559	IL2RA	X	X	X		X		X	X	X	X	interleukin 2 receptor subunit alpha [Source:HGNC Symbol;Acc:HGNC:6008]
3133	HLA-E	X	X	X		X		X	X	X	X	"major histocompatibility complex, class I, E [Source:HGNC Symbol;Acc:HGNC:4962]"
861	RUNX1	X	X	X		X		X	X			RUNX family transcription factor 1 [Source:HGNC Symbol;Acc:HGNC:10471]
9840	TESPA1	X	X	X		X		X	X			"thymocyte expressed, positive selection associated 1 [Source:HGNC Symbol;Acc:HGNC:29109]"
54900	LAX1	X	X	X		X		X	X			lymphocyte transmembrane adaptor 1 [Source:HGNC Symbol;Acc:HGNC:26005]
9402	GRAP2	X	X	X		X		X	X			GRB2 related adaptor protein 2 [Source:HGNC Symbol;Acc:HGNC:4563]
11005	SPINK5	X	X	X		X		X		X	X	serine peptidase inhibitor Kazal type 5 [Source:HGNC Symbol;Acc:HGNC:15464]
57823	SLAMF7	X	X	X		X		X		X	X	SLAM family member 7 [Source:HGNC Symbol;Acc:HGNC:21394]
53833	IL20RB	X	X	X		X		X			X	interleukin 20 receptor subunit beta [Source:HGNC Symbol;Acc:HGNC:6004]
3552	IL1A	X	X	X		X			X	X	X	interleukin 1 alpha [Source:HGNC Symbol;Acc:HGNC:5991]
80380	PDCD1LG2	X	X	X		X			X	X		programmed cell death 1 ligand 2 [Source:HGNC Symbol;Acc:HGNC:18731]
864	RUNX3	X	X	X		X			X			RUNX family transcription factor 3 [Source:HGNC Symbol;Acc:HGNC:10473]
29110	TBK1	X	X	X				X	X	X	X	TANK binding kinase 1 [Source:HGNC Symbol;Acc:HGNC:11584]
4332	MNDA	X	X	X				X	X	X	X	myeloid cell nuclear differentiation antigen [Source:HGNC Symbol;Acc:HGNC:7183]
931	MS4A1	X	X	X				X	X	X		membrane spanning 4-domains A1 [Source:HGNC Symbol;Acc:HGNC:7315]
29760	BLNK	X	X	X				X	X		X	B cell linker [Source:HGNC Symbol;Acc:HGNC:14211]
911	CD1C	X	X	X				X	X			CD1c molecule [Source:HGNC Symbol;Acc:HGNC:1636]
915	CD3D	X	X	X				X	X			CD3d molecule [Source:HGNC Symbol;Acc:HGNC:1673]
387357	THEMIS	X	X	X				X	X			thymocyte selection associated [Source:HGNC Symbol;Acc:HGNC:21569]
23529	CLCF1	X	X	X				X	X			cardiotrophin like cytokine factor 1 [Source:HGNC Symbol;Acc:HGNC:17412]
27240	SIT1	X	X	X								signaling threshold regulating transmembrane adaptor 1 [Source:HGNC Symbol;Acc:HGNC:17710]
6688	SPI1	X	X	X								Spi-1 proto-oncogene [Source:HGNC Symbol;Acc:HGNC:11241]
7940	LST1	X	X	X								leukocyte specific transcript 1 [Source:HGNC Symbol;Acc:HGNC:14189]
5291	PIK3CB	X	X		X	X	X	X	X			"phosphatidylinositol-4,5-bisphosphate 3-kinase catalytic subunit beta [Source:HGNC Symbol;Acc:HGNC:8976]"
1277	COL1A1	X	X		X	X	X	X				collagen type I alpha 1 chain [Source:HGNC Symbol;Acc:HGNC:2197]
23657	SLC7A11	X	X		X	X	X					solute carrier family 7 member 11 [Source:HGNC Symbol;Acc:HGNC:11059]
719	C3AR1	X	X		X		X	X	X		X	complement C3a receptor 1 [Source:HGNC Symbol;Acc:HGNC:1319]
1278	COL1A2	X	X		X		X	X				collagen type I alpha 2 chain [Source:HGNC Symbol;Acc:HGNC:2198]
6348	CCL3	X	X		X		X		X	X	X	C-C motif chemokine ligand 3 [Source:HGNC Symbol;Acc:HGNC:10627]
3106	HLA-B	X	X					X	X	X	X	"major histocompatibility complex, class I, B [Source:HGNC Symbol;Acc:HGNC:4932]"
5708	PSMD2	X	X					X	X	X	X	"proteasome 26S subunit, non-ATPase 2 [Source:HGNC Symbol;Acc:HGNC:9559]"
3848	KRT1	X	X					X	X	X	X	keratin 1 [Source:HGNC Symbol;Acc:HGNC:6412]
712	C1QA	X	X					X	X	X	X	complement C1q A chain [Source:HGNC Symbol;Acc:HGNC:1241]
146722	CD300LF	X	X					X				CD300 molecule like family member f [Source:HGNC Symbol;Acc:HGNC:29883]
10333	TLR6	X	X						X	X	X	toll like receptor 6 [Source:HGNC Symbol;Acc:HGNC:16711]
54361	WNT4	X		X	X	X	X					Wnt family member 4 [Source:HGNC Symbol;Acc:HGNC:12783]
222487	ADGRG3	X		X	X		X					adhesion G protein-coupled receptor G3 [Source:HGNC Symbol;Acc:HGNC:13728]
4063	LY9	X		X		X				X	X	lymphocyte antigen 9 [Source:HGNC Symbol;Acc:HGNC:6730]
5551	PRF1	X		X						X	X	perforin 1 [Source:HGNC Symbol;Acc:HGNC:9360]
4064	CD180	X		X						X	X	CD180 molecule [Source:HGNC Symbol;Acc:HGNC:6726]
57705	WDFY4	X		X						X		WDFY family member 4 [Source:HGNC Symbol;Acc:HGNC:29323]
924	CD7	X		X								CD7 molecule [Source:HGNC Symbol;Acc:HGNC:1695]
202309	GAPT	X		X								"GRB2 binding adaptor protein, transmembrane [Source:HGNC Symbol;Acc:HGNC:26588]"
1316	KLF6	X		X								Kruppel like factor 6 [Source:HGNC Symbol;Acc:HGNC:2235]
200081	TXLNA	X		X								taxilin alpha [Source:HGNC Symbol;Acc:HGNC:30685]
5328	PLAU	X			X	X	X					"plasminogen activator, urokinase [Source:HGNC Symbol;Acc:HGNC:9052]"
5159	PDGFRB	X			X		X					platelet derived growth factor receptor beta [Source:HGNC Symbol;Acc:HGNC:8804]
411	ARSB	X			X		X					arylsulfatase B [Source:HGNC Symbol;Acc:HGNC:714]
302	ANXA2	X				X						annexin A2 [Source:HGNC Symbol;Acc:HGNC:537]
7096	TLR1	X								X	X	toll like receptor 1 [Source:HGNC Symbol;Acc:HGNC:11847]
51316	PLAC8	X								X	X	placenta associated 8 [Source:HGNC Symbol;Acc:HGNC:19254]
5553	PRG2	X								X	X	"proteoglycan 2, pro eosinophil major basic protein [Source:HGNC Symbol;Acc:HGNC:9362]"
1118	CHIT1	X								X		chitinase 1 [Source:HGNC Symbol;Acc:HGNC:1936]
5729	PTGDR	X									X	prostaglandin D2 receptor [Source:HGNC Symbol;Acc:HGNC:9591]
53831	GPR84	X										G protein-coupled receptor 84 [Source:HGNC Symbol;Acc:HGNC:4535]
2204	FCAR	X										Fc fragment of IgA receptor [Source:HGNC Symbol;Acc:HGNC:3608]
2151	F2RL2	X										coagulation factor II thrombin receptor like 2 [Source:HGNC Symbol;Acc:HGNC:3539]
175	AGA	X										aspartylglucosaminidase [Source:HGNC Symbol;Acc:HGNC:318]
1508	CTSB	X										cathepsin B [Source:HGNC Symbol;Acc:HGNC:2527]
79895	ATP8B4	X										ATPase phospholipid transporting 8B4 (putative) [Source:HGNC Symbol;Acc:HGNC:13536]
8566	PDXK	X										pyridoxal kinase [Source:HGNC Symbol;Acc:HGNC:8819]
2769	GNA15	X										G protein subunit alpha 15 [Source:HGNC Symbol;Acc:HGNC:4383]
84830	ADTRP		X		X	X	X					androgen dependent TFPI regulating protein [Source:HGNC Symbol;Acc:HGNC:21214]
2526	FUT4		X		X	X	X					fucosyltransferase 4 [Source:HGNC Symbol;Acc:HGNC:4015]
257144	GCSAM		X		X		X	X	X			germinal center associated signaling and motility [Source:HGNC Symbol;Acc:HGNC:20253]
54210	TREM1		X		X		X	X		X	X	triggering receptor expressed on myeloid cells 1 [Source:HGNC Symbol;Acc:HGNC:17760]
1893	ECM1		X		X		X	X			X	extracellular matrix protein 1 [Source:HGNC Symbol;Acc:HGNC:3153]
1436	CSF1R		X		X		X		X	X	X	colony stimulating factor 1 receptor [Source:HGNC Symbol;Acc:HGNC:2433]
8482	SEMA7A		X		X		X		X		X	semaphorin 7A (John Milton Hagen blood group) [Source:HGNC Symbol;Acc:HGNC:10741]
4920	ROR2		X		X		X		X			receptor tyrosine kinase like orphan receptor 2 [Source:HGNC Symbol;Acc:HGNC:10257]
3091	HIF1A		X		X		X			X	X	hypoxia inducible factor 1 subunit alpha [Source:HGNC Symbol;Acc:HGNC:4910]
10109	ARPC2		X			X	X	X	X			actin related protein 2/3 complex subunit 2 [Source:HGNC Symbol;Acc:HGNC:705]
3385	ICAM3		X			X		X	X	X	X	intercellular adhesion molecule 3 [Source:HGNC Symbol;Acc:HGNC:5346]
27036	SIGLEC7		X			X		X				sialic acid binding Ig like lectin 7 [Source:HGNC Symbol;Acc:HGNC:10876]
632	BGLAP		X			X						bone gamma-carboxyglutamate protein [Source:HGNC Symbol;Acc:HGNC:1043]
2359	FPR3		X				X	X	X		X	formyl peptide receptor 3 [Source:HGNC Symbol;Acc:HGNC:3828]
3117	HLA-DQA1		X					X	X	X	X	"major histocompatibility complex, class II, DQ alpha 1 [Source:HGNC Symbol;Acc:HGNC:4942]"
84166	NLRC5		X					X	X	X	X	NLR family CARD domain containing 5 [Source:HGNC Symbol;Acc:HGNC:29933]
51279	C1RL		X					X	X	X	X	complement C1r subcomponent like [Source:HGNC Symbol;Acc:HGNC:21265]
5698	PSMB9		X					X	X	X	X	proteasome 20S subunit beta 9 [Source:HGNC Symbol;Acc:HGNC:9546]
23180	RFTN1		X					X	X			"raftlin, lipid raft linker 1 [Source:HGNC Symbol;Acc:HGNC:30278]"
79908	BTNL8		X					X	X			butyrophilin like 8 [Source:HGNC Symbol;Acc:HGNC:26131]
79037	PVRIG		X					X	X			PVR related immunoglobulin domain containing [Source:HGNC Symbol;Acc:HGNC:32190]
330	BIRC3		X					X		X	X	baculoviral IAP repeat containing 3 [Source:HGNC Symbol;Acc:HGNC:591]
124599	CD300LB		X					X		X	X	CD300 molecule like family member b [Source:HGNC Symbol;Acc:HGNC:30811]
11024	LILRA1		X					X			X	leukocyte immunoglobulin like receptor A1 [Source:HGNC Symbol;Acc:HGNC:6602]
9398	CD101		X						X			CD101 molecule [Source:HGNC Symbol;Acc:HGNC:5949]
5654	HTRA1		X							X	X	HtrA serine peptidase 1 [Source:HGNC Symbol;Acc:HGNC:9476]
200316	APOBEC3F		X							X	X	apolipoprotein B mRNA editing enzyme catalytic subunit 3F [Source:HGNC Symbol;Acc:HGNC:17356]
79577	CDC73		X							X		cell division cycle 73 [Source:HGNC Symbol;Acc:HGNC:16783]
4609	MYC		X									"MYC proto-oncogene, bHLH transcription factor [Source:HGNC Symbol;Acc:HGNC:7553]"
55080	TAPBPL		X									TAP binding protein like [Source:HGNC Symbol;Acc:HGNC:30683]
1613	DAPK3				X	X	X			X	X	death associated protein kinase 3 [Source:HGNC Symbol;Acc:HGNC:2676]
84623	KIRREL3				X	X	X					kirre like nephrin family adhesion molecule 3 [Source:HGNC Symbol;Acc:HGNC:23204]
3693	ITGB5				X	X	X					integrin subunit beta 5 [Source:HGNC Symbol;Acc:HGNC:6160]
23560	GTPBP4				X	X	X					GTP binding protein 4 [Source:HGNC Symbol;Acc:HGNC:21535]
1012	CDH13				X	X	X					cadherin 13 [Source:HGNC Symbol;Acc:HGNC:1753]
3910	LAMA4				X	X	X					laminin subunit alpha 4 [Source:HGNC Symbol;Acc:HGNC:6484]
397	ARHGDIB				X	X	X					Rho GDP dissociation inhibitor beta [Source:HGNC Symbol;Acc:HGNC:679]
7074	TIAM1				X	X	X					TIAM Rac1 associated GEF 1 [Source:HGNC Symbol;Acc:HGNC:11805]
5829	PXN				X	X	X					paxillin [Source:HGNC Symbol;Acc:HGNC:9718]
79602	ADIPOR2				X		X			X		adiponectin receptor 2 [Source:HGNC Symbol;Acc:HGNC:24041]
1634	DCN				X		X			X		decorin [Source:HGNC Symbol;Acc:HGNC:2705]
3269	HRH1				X		X				X	histamine receptor H1 [Source:HGNC Symbol;Acc:HGNC:5182]
9034	CCRL2				X		X				X	C-C motif chemokine receptor like 2 [Source:HGNC Symbol;Acc:HGNC:1612]
10663	CXCR6				X		X				X	C-X-C motif chemokine receptor 6 [Source:HGNC Symbol;Acc:HGNC:16647]
4233	MET				X		X					"MET proto-oncogene, receptor tyrosine kinase [Source:HGNC Symbol;Acc:HGNC:7029]"
2817	GPC1				X		X					glypican 1 [Source:HGNC Symbol;Acc:HGNC:4449]
23428	SLC7A8				X		X					solute carrier family 7 member 8 [Source:HGNC Symbol;Acc:HGNC:11066]
9123	SLC16A3				X		X					solute carrier family 16 member 3 [Source:HGNC Symbol;Acc:HGNC:10924]
23213	SULF1				X		X					sulfatase 1 [Source:HGNC Symbol;Acc:HGNC:20391]
10000	AKT3				X		X					AKT serine/threonine kinase 3 [Source:HGNC Symbol;Acc:HGNC:393]
10016	PDCD6				X		X					programmed cell death 6 [Source:HGNC Symbol;Acc:HGNC:8765]
117584	RFFL				X		X					ring finger and FYVE like domain containing E3 ubiquitin protein ligase [Source:HGNC Symbol;Acc:HGNC:24821]
89795	NAV3				X		X					neuron navigator 3 [Source:HGNC Symbol;Acc:HGNC:15998]
161742	SPRED1				X		X					sprouty related EVH1 domain containing 1 [Source:HGNC Symbol;Acc:HGNC:20249]
7262	PHLDA2				X		X					pleckstrin homology like domain family A member 2 [Source:HGNC Symbol;Acc:HGNC:12385]
57175	CORO1B				X		X					coronin 1B [Source:HGNC Symbol;Acc:HGNC:2253]
57214	CEMIP				X		X					cell migration inducing hyaluronidase 1 [Source:HGNC Symbol;Acc:HGNC:29213]
100048912	CDKN2B-AS1				X		X					CDKN2B antisense RNA 1 [Source:HGNC Symbol;Acc:HGNC:34341]
26012	NSMF				X		X					NMDA receptor synaptonuclear signaling and neuronal migration factor [Source:HGNC Symbol;Acc:HGNC:29843]
221692	PHACTR1				X		X					phosphatase and actin regulator 1 [Source:HGNC Symbol;Acc:HGNC:20990]
23060	ZNF609				X		X					zinc finger protein 609 [Source:HGNC Symbol;Acc:HGNC:29003]
6624	FSCN1				X		X					fascin actin-bundling protein 1 [Source:HGNC Symbol;Acc:HGNC:11148]
2734	GLG1				X		X					golgi glycoprotein 1 [Source:HGNC Symbol;Acc:HGNC:4316]
9046	DOK2				X		X					docking protein 2 [Source:HGNC Symbol;Acc:HGNC:2991]
983	CDK1				X		X					cyclin dependent kinase 1 [Source:HGNC Symbol;Acc:HGNC:1722]
11156	PTP4A3				X		X					protein tyrosine phosphatase 4A3 [Source:HGNC Symbol;Acc:HGNC:9636]
6273	S100A2				X		X					S100 calcium binding protein A2 [Source:HGNC Symbol;Acc:HGNC:10492]
27	ABL2					X	X					"ABL proto-oncogene 2, non-receptor tyrosine kinase [Source:HGNC Symbol;Acc:HGNC:77]"
3556	IL1RAP					X				X	X	interleukin 1 receptor accessory protein [Source:HGNC Symbol;Acc:HGNC:5995]
55576	STAB2					X				X	X	stabilin 2 [Source:HGNC Symbol;Acc:HGNC:18629]
7791	ZYX					X				X	X	zyxin [Source:HGNC Symbol;Acc:HGNC:13200]
3682	ITGAE					X						integrin subunit alpha E [Source:HGNC Symbol;Acc:HGNC:6147]
1824	DSC2					X						desmocollin 2 [Source:HGNC Symbol;Acc:HGNC:3036]
5140	PDE3B					X						phosphodiesterase 3B [Source:HGNC Symbol;Acc:HGNC:8779]
2199	FBLN2					X						fibulin 2 [Source:HGNC Symbol;Acc:HGNC:3601]
27299	ADAMDEC1					X						ADAM like decysin 1 [Source:HGNC Symbol;Acc:HGNC:16299]
8038	ADAM12					X						ADAM metallopeptidase domain 12 [Source:HGNC Symbol;Acc:HGNC:190]
1001	CDH3					X						cadherin 3 [Source:HGNC Symbol;Acc:HGNC:1762]
150084	IGSF5					X						immunoglobulin superfamily member 5 [Source:HGNC Symbol;Acc:HGNC:5952]
152404	IGSF11					X						immunoglobulin superfamily member 11 [Source:HGNC Symbol;Acc:HGNC:16669]
83660	TLN2					X						talin 2 [Source:HGNC Symbol;Acc:HGNC:15447]
28316	CDH20					X						cadherin 20 [Source:HGNC Symbol;Acc:HGNC:1760]
27181	SIGLEC8					X						sialic acid binding Ig like lectin 8 [Source:HGNC Symbol;Acc:HGNC:10877]
7148	TNXB					X						tenascin XB [Source:HGNC Symbol;Acc:HGNC:11976]
8839	CCN5					X						cellular communication network factor 5 [Source:HGNC Symbol;Acc:HGNC:12770]
7059	THBS3					X						thrombospondin 3 [Source:HGNC Symbol;Acc:HGNC:11787]
22915	MMRN1					X						multimerin 1 [Source:HGNC Symbol;Acc:HGNC:7178]
65249	ZSWIM4						X					zinc finger SWIM-type containing 4 [Source:HGNC Symbol;Acc:HGNC:25704]
5898	RALA						X					RAS like proto-oncogene A [Source:HGNC Symbol;Acc:HGNC:9839]
5623	PSPN						X					persephin [Source:HGNC Symbol;Acc:HGNC:9579]
144535	CFAP54						X					cilia and flagella associated protein 54 [Source:HGNC Symbol;Acc:HGNC:26456]
23643	LY96									X	X	lymphocyte antigen 96 [Source:HGNC Symbol;Acc:HGNC:17156]
4600	MX2									X	X	MX dynamin like GTPase 2 [Source:HGNC Symbol;Acc:HGNC:7533]
3669	ISG20									X	X	interferon stimulated exonuclease gene 20 [Source:HGNC Symbol;Acc:HGNC:6130]
197259	MLKL									X	X	mixed lineage kinase domain like pseudokinase [Source:HGNC Symbol;Acc:HGNC:26617]
6039	RNASE6									X	X	ribonuclease A family member k6 [Source:HGNC Symbol;Acc:HGNC:10048]
834	CASP1									X	X	caspase 1 [Source:HGNC Symbol;Acc:HGNC:1499]
10219	KLRG1									X	X	killer cell lectin like receptor G1 [Source:HGNC Symbol;Acc:HGNC:6380]
219972	MPEG1									X	X	macrophage expressed 1 [Source:HGNC Symbol;Acc:HGNC:29619]
85236	H2BC12									X	X	H2B clustered histone 12 [Source:HGNC Symbol;Acc:HGNC:13954]
1439	CSF2RB									X		colony stimulating factor 2 receptor subunit beta [Source:HGNC Symbol;Acc:HGNC:2436]
6332	SCN7A									X		sodium voltage-gated channel alpha subunit 7 [Source:HGNC Symbol;Acc:HGNC:10594]
2706	GJB2									X		gap junction protein beta 2 [Source:HGNC Symbol;Acc:HGNC:4284]
5452	POU2F2									X		POU class 2 homeobox 2 [Source:HGNC Symbol;Acc:HGNC:9213]
25819	NOCT									X		nocturnin [Source:HGNC Symbol;Acc:HGNC:14254]
8725	URI1									X		URI1 prefoldin like chaperone [Source:HGNC Symbol;Acc:HGNC:13236]
3159	HMGA1									X		high mobility group AT-hook 1 [Source:HGNC Symbol;Acc:HGNC:5010]
3001	GZMA									X		granzyme A [Source:HGNC Symbol;Acc:HGNC:4708]
55970	GNG12									X		G protein subunit gamma 12 [Source:HGNC Symbol;Acc:HGNC:19663]
57834	CYP4F11										X	cytochrome P450 family 4 subfamily F member 11 [Source:HGNC Symbol;Acc:HGNC:13265]
1981	EIF4G1										X	eukaryotic translation initiation factor 4 gamma 1 [Source:HGNC Symbol;Acc:HGNC:3296]
11262	SP140										X	SP140 nuclear body protein [Source:HGNC Symbol;Acc:HGNC:17133]
490	ATP2B1											ATPase plasma membrane Ca2+ transporting 1 [Source:HGNC Symbol;Acc:HGNC:814]
187	APLNR											apelin receptor [Source:HGNC Symbol;Acc:HGNC:339]
1131	CHRM3											cholinergic receptor muscarinic 3 [Source:HGNC Symbol;Acc:HGNC:1952]
10267	RAMP1											receptor activity modifying protein 1 [Source:HGNC Symbol;Acc:HGNC:9843]
969	CD69											CD69 molecule [Source:HGNC Symbol;Acc:HGNC:1694]
9052	GPRC5A											G protein-coupled receptor class C group 5 member A [Source:HGNC Symbol;Acc:HGNC:9836]
8477	GPR65											G protein-coupled receptor 65 [Source:HGNC Symbol;Acc:HGNC:4517]
5794	PTPRH											protein tyrosine phosphatase receptor type H [Source:HGNC Symbol;Acc:HGNC:9672]
2563	GABRD											gamma-aminobutyric acid type A receptor subunit delta [Source:HGNC Symbol;Acc:HGNC:4084]
6510	SLC1A5											solute carrier family 1 member 5 [Source:HGNC Symbol;Acc:HGNC:10943]
84824	FCRLA											Fc receptor like A [Source:HGNC Symbol;Acc:HGNC:18504]
6513	SLC2A1											solute carrier family 2 member 1 [Source:HGNC Symbol;Acc:HGNC:11005]
24	ABCA4											ATP binding cassette subfamily A member 4 [Source:HGNC Symbol;Acc:HGNC:34]
83882	TSPAN10											tetraspanin 10 [Source:HGNC Symbol;Acc:HGNC:29942]
84570	COL25A1											collagen type XXV alpha 1 chain [Source:HGNC Symbol;Acc:HGNC:18603]
113278	SLC52A3											solute carrier family 52 member 3 [Source:HGNC Symbol;Acc:HGNC:16187]
149111	CNIH3											cornichon family AMPA receptor auxiliary protein 3 [Source:HGNC Symbol;Acc:HGNC:26802]
23704	KCNE4											potassium voltage-gated channel subfamily E regulatory subunit 4 [Source:HGNC Symbol;Acc:HGNC:6244]
146395	GSG1L											GSG1 like [Source:HGNC Symbol;Acc:HGNC:28283]
3779	KCNMB1											potassium calcium-activated channel subfamily M regulatory beta subunit 1 [Source:HGNC Symbol;Acc:HGNC:6285]
3742	KCNA6											potassium voltage-gated channel subfamily A member 6 [Source:HGNC Symbol;Acc:HGNC:6225]
51305	KCNK9											potassium two pore domain channel subfamily K member 9 [Source:HGNC Symbol;Acc:HGNC:6283]
129303	TMEM150A											transmembrane protein 150A [Source:HGNC Symbol;Acc:HGNC:24677]
55089	SLC38A4											solute carrier family 38 member 4 [Source:HGNC Symbol;Acc:HGNC:14679]
3732	CD82											CD82 molecule [Source:HGNC Symbol;Acc:HGNC:6210]
10626	TRIM16											tripartite motif containing 16 [Source:HGNC Symbol;Acc:HGNC:17241]
65981	CAPRIN2											caprin family member 2 [Source:HGNC Symbol;Acc:HGNC:21259]
3872	KRT17											keratin 17 [Source:HGNC Symbol;Acc:HGNC:6427]
6660	SOX5											SRY-box transcription factor 5 [Source:HGNC Symbol;Acc:HGNC:11201]
2119	ETV5											ETS variant transcription factor 5 [Source:HGNC Symbol;Acc:HGNC:3494]
7185	TRAF1											TNF receptor associated factor 1 [Source:HGNC Symbol;Acc:HGNC:12031]
27074	LAMP3											lysosomal associated membrane protein 3 [Source:HGNC Symbol;Acc:HGNC:14582]
10376	TUBA1B											tubulin alpha 1b [Source:HGNC Symbol;Acc:HGNC:18809]
5778	PTPN7											protein tyrosine phosphatase non-receptor type 7 [Source:HGNC Symbol;Acc:HGNC:9659]
15	AANAT											aralkylamine N-acetyltransferase [Source:HGNC Symbol;Acc:HGNC:19]
64137	ABCG4											ATP binding cassette subfamily G member 4 [Source:HGNC Symbol;Acc:HGNC:13884]
2122	MECOM											MDS1 and EVI1 complex locus [Source:HGNC Symbol;Acc:HGNC:3498]
57217	TTC7A											tetratricopeptide repeat domain 7A [Source:HGNC Symbol;Acc:HGNC:19750]
2313	FLI1											"Fli-1 proto-oncogene, ETS transcription factor [Source:HGNC Symbol;Acc:HGNC:3749]"
8076	MFAP5											microfibril associated protein 5 [Source:HGNC Symbol;Acc:HGNC:29673]
4643	MYO1E											myosin IE [Source:HGNC Symbol;Acc:HGNC:7599]
4052	LTBP1											latent transforming growth factor beta binding protein 1 [Source:HGNC Symbol;Acc:HGNC:6714]
6301	SARS1											seryl-tRNA synthetase 1 [Source:HGNC Symbol;Acc:HGNC:10537]
79541	OR2A4											olfactory receptor family 2 subfamily A member 4 [Source:HGNC Symbol;Acc:HGNC:14729]
29933	GPR132											G protein-coupled receptor 132 [Source:HGNC Symbol;Acc:HGNC:17482]
392138	OR2A25											olfactory receptor family 2 subfamily A member 25 [Source:HGNC Symbol;Acc:HGNC:19562]
401427	OR2A7											olfactory receptor family 2 subfamily A member 7 [Source:HGNC Symbol;Acc:HGNC:8234]
124222	PAQR4											progestin and adipoQ receptor family member 4 [Source:HGNC Symbol;Acc:HGNC:26386]
6820	SULT2B1											sulfotransferase family 2B member 1 [Source:HGNC Symbol;Acc:HGNC:11459]
989	SEPTIN7											septin 7 [Source:HGNC Symbol;Acc:HGNC:1717]
81502	HM13											histocompatibility minor 13 [Source:HGNC Symbol;Acc:HGNC:16435]
3108	HLA-DMA											"major histocompatibility complex, class II, DM alpha [Source:HGNC Symbol;Acc:HGNC:4934]"
8837	CFLAR											CASP8 and FADD like apoptosis regulator [Source:HGNC Symbol;Acc:HGNC:1876]
1857	DVL3											dishevelled segment polarity protein 3 [Source:HGNC Symbol;Acc:HGNC:3087]
1844	DUSP2											dual specificity phosphatase 2 [Source:HGNC Symbol;Acc:HGNC:3068]
11072	DUSP14											dual specificity phosphatase 14 [Source:HGNC Symbol;Acc:HGNC:17007]
8000	PSCA											prostate stem cell antigen [Source:HGNC Symbol;Acc:HGNC:9500]
284996	RNF149											ring finger protein 149 [Source:HGNC Symbol;Acc:HGNC:23137]
116028	RMI2											RecQ mediated genome instability 2 [Source:HGNC Symbol;Acc:HGNC:28349]
26524	LATS2											large tumor suppressor kinase 2 [Source:HGNC Symbol;Acc:HGNC:6515]
79094	CHAC1											ChaC glutathione specific gamma-glutamylcyclotransferase 1 [Source:HGNC Symbol;Acc:HGNC:28680]
56937	PMEPA1											"prostate transmembrane protein, androgen induced 1 [Source:HGNC Symbol;Acc:HGNC:14107]"
8027	STAM											signal transducing adaptor molecule [Source:HGNC Symbol;Acc:HGNC:11357]
90523	MLIP											muscular LMNA interacting protein [Source:HGNC Symbol;Acc:HGNC:21355]
843	CASP10											caspase 10 [Source:HGNC Symbol;Acc:HGNC:1500]
5073	PARN											poly(A)-specific ribonuclease [Source:HGNC Symbol;Acc:HGNC:8609]
55240	STEAP3											STEAP3 metalloreductase [Source:HGNC Symbol;Acc:HGNC:24592]
55858	TMEM165											transmembrane protein 165 [Source:HGNC Symbol;Acc:HGNC:30760]
10483	SEC23B											"SEC23 homolog B, COPII coat complex component [Source:HGNC Symbol;Acc:HGNC:10702]"
699	BUB1											BUB1 mitotic checkpoint serine/threonine kinase [Source:HGNC Symbol;Acc:HGNC:1148]
1031	CDKN2C											cyclin dependent kinase inhibitor 2C [Source:HGNC Symbol;Acc:HGNC:1789]
4173	MCM4											minichromosome maintenance complex component 4 [Source:HGNC Symbol;Acc:HGNC:6947]
6916	TBXAS1											thromboxane A synthase 1 [Source:HGNC Symbol;Acc:HGNC:11609]
2184	FAH											fumarylacetoacetate hydrolase [Source:HGNC Symbol;Acc:HGNC:3579]
1352	COX10											cytochrome c oxidase assembly factor heme A:farnesyltransferase COX10 [Source:HGNC Symbol;Acc:HGNC:2260]
790	CAD											"carbamoyl-phosphate synthetase 2, aspartate transcarbamylase, and dihydroorotase [Source:HGNC Symbol;Acc:HGNC:1424]"
2006	ELN											elastin [Source:HGNC Symbol;Acc:HGNC:3327]
84823	LMNB2											lamin B2 [Source:HGNC Symbol;Acc:HGNC:6638]
64682	ANAPC1											anaphase promoting complex subunit 1 [Source:HGNC Symbol;Acc:HGNC:19988]
2590	GALNT2											polypeptide N-acetylgalactosaminyltransferase 2 [Source:HGNC Symbol;Acc:HGNC:4124]
6444	SGCD											sarcoglycan delta [Source:HGNC Symbol;Acc:HGNC:10807]
2081	ERN1											endoplasmic reticulum to nucleus signaling 1 [Source:HGNC Symbol;Acc:HGNC:3449]
1894	ECT2											epithelial cell transforming 2 [Source:HGNC Symbol;Acc:HGNC:3155]
29969	MDFIC											MyoD family inhibitor domain containing [Source:HGNC Symbol;Acc:HGNC:28870]
6764	DENND2B											DENN domain containing 2B [Source:HGNC Symbol;Acc:HGNC:11350]
9826	ARHGEF11											Rho guanine nucleotide exchange factor 11 [Source:HGNC Symbol;Acc:HGNC:14580]
55843	ARHGAP15											Rho GTPase activating protein 15 [Source:HGNC Symbol;Acc:HGNC:21030]
257106	ARHGAP30											Rho GTPase activating protein 30 [Source:HGNC Symbol;Acc:HGNC:27414]
1263	PLK3											polo like kinase 3 [Source:HGNC Symbol;Acc:HGNC:2154]
55165	CEP55											centrosomal protein 55 [Source:HGNC Symbol;Acc:HGNC:1161]
11065	UBE2C											ubiquitin conjugating enzyme E2 C [Source:HGNC Symbol;Acc:HGNC:15937]
8614	STC2											stanniocalcin 2 [Source:HGNC Symbol;Acc:HGNC:11374]
845	CASQ2											calsequestrin 2 [Source:HGNC Symbol;Acc:HGNC:1513]
83959	SLC4A11											solute carrier family 4 member 11 [Source:HGNC Symbol;Acc:HGNC:16438]
6121	RPE65											retinoid isomerohydrolase RPE65 [Source:HGNC Symbol;Acc:HGNC:10294]
79572	ATP13A3											ATPase 13A3 [Source:HGNC Symbol;Acc:HGNC:24113]
221937	FOXK1											forkhead box K1 [Source:HGNC Symbol;Acc:HGNC:23480]
116238	TLCD1											TLC domain containing 1 [Source:HGNC Symbol;Acc:HGNC:25177]
387597	ILDR2											immunoglobulin like domain containing receptor 2 [Source:HGNC Symbol;Acc:HGNC:18131]
7086	TKT											transketolase [Source:HGNC Symbol;Acc:HGNC:11834]
9014	TAF1B											"TATA-box binding protein associated factor, RNA polymerase I subunit B [Source:HGNC Symbol;Acc:HGNC:11533]"
5347	PLK1											polo like kinase 1 [Source:HGNC Symbol;Acc:HGNC:9077]
668	FOXL2											forkhead box L2 [Source:HGNC Symbol;Acc:HGNC:1092]
57533	TBC1D14											TBC1 domain family member 14 [Source:HGNC Symbol;Acc:HGNC:29246]
23397	NCAPH											non-SMC condensin I complex subunit H [Source:HGNC Symbol;Acc:HGNC:1112]
259173	ALS2CL											ALS2 C-terminal like [Source:HGNC Symbol;Acc:HGNC:20605]
55635	DEPDC1											DEP domain containing 1 [Source:HGNC Symbol;Acc:HGNC:22949]
653268	AGAP7P											"ArfGAP with GTPase domain, ankyrin repeat and PH domain 7, pseudogene [Source:HGNC Symbol;Acc:HGNC:23465]"
79823	CAMKMT											calmodulin-lysine N-methyltransferase [Source:HGNC Symbol;Acc:HGNC:26276]
340371	NRBP2											nuclear receptor binding protein 2 [Source:HGNC Symbol;Acc:HGNC:19339]
308	ANXA5											annexin A5 [Source:HGNC Symbol;Acc:HGNC:543]
80204	FBXO11											F-box protein 11 [Source:HGNC Symbol;Acc:HGNC:13590]
84132	USP42											ubiquitin specific peptidase 42 [Source:HGNC Symbol;Acc:HGNC:20068]
9191	DEDD											death effector domain containing [Source:HGNC Symbol;Acc:HGNC:2755]
63970	TP53AIP1											tumor protein p53 regulated apoptosis inducing protein 1 [Source:HGNC Symbol;Acc:HGNC:29984]
84674	CARD6											caspase recruitment domain family member 6 [Source:HGNC Symbol;Acc:HGNC:16394]
58511	DNASE2B											deoxyribonuclease 2 beta [Source:HGNC Symbol;Acc:HGNC:28875]
6452	SH3BP2											SH3 domain binding protein 2 [Source:HGNC Symbol;Acc:HGNC:10825]
5260	PHKG1											phosphorylase kinase catalytic subunit gamma 1 [Source:HGNC Symbol;Acc:HGNC:8930]
10106	CTDSP2											CTD small phosphatase 2 [Source:HGNC Symbol;Acc:HGNC:17077]
5593	PRKG2											protein kinase cGMP-dependent 2 [Source:HGNC Symbol;Acc:HGNC:9416]
9874	TLK1											tousled like kinase 1 [Source:HGNC Symbol;Acc:HGNC:11841]
55016	MARCHF1											membrane associated ring-CH-type finger 1 [Source:HGNC Symbol;Acc:HGNC:26077]
9055	PRC1											protein regulator of cytokinesis 1 [Source:HGNC Symbol;Acc:HGNC:9341]
644815	FAM83G											family with sequence similarity 83 member G [Source:HGNC Symbol;Acc:HGNC:32554]
441251	SPDYE7P											"speedy/RINGO cell cycle regulator family member E7, pseudogene [Source:HGNC Symbol;Acc:HGNC:35466]"
752014	CEMP1											cementum protein 1 [Source:HGNC Symbol;Acc:HGNC:32553]
1297	COL9A1											collagen type IX alpha 1 chain [Source:HGNC Symbol;Acc:HGNC:2217]
81621	KAZALD1											Kazal type serine peptidase inhibitor domain 1 [Source:HGNC Symbol;Acc:HGNC:25460]
79587	CARS2											"cysteinyl-tRNA synthetase 2, mitochondrial [Source:HGNC Symbol;Acc:HGNC:25695]"
26509	MYOF											myoferlin [Source:HGNC Symbol;Acc:HGNC:3656]
157506	RDH10											retinol dehydrogenase 10 [Source:HGNC Symbol;Acc:HGNC:19975]
768	CA9											carbonic anhydrase 9 [Source:HGNC Symbol;Acc:HGNC:1383]
51338	MS4A4A											membrane spanning 4-domains A4A [Source:HGNC Symbol;Acc:HGNC:13371]
151056	PLB1											phospholipase B1 [Source:HGNC Symbol;Acc:HGNC:30041]
23149	FCHO1											FCH and mu domain containing endocytic adaptor 1 [Source:HGNC Symbol;Acc:HGNC:29002]
114571	SLC22A9											solute carrier family 22 member 9 [Source:HGNC Symbol;Acc:HGNC:16261]
23247	KATNIP											katanin interacting protein [Source:HGNC Symbol;Acc:HGNC:29068]
728113	ANXA8L1											annexin A8 like 1 [Source:HGNC Symbol;Acc:HGNC:23334]
80115	BAIAP2L2											BAR/IMD domain containing adaptor protein 2 like 2 [Source:HGNC Symbol;Acc:HGNC:26203]
8407	TAGLN2											transgelin 2 [Source:HGNC Symbol;Acc:HGNC:11554]
23052	ENDOD1											endonuclease domain containing 1 [Source:HGNC Symbol;Acc:HGNC:29129]
80731	THSD7B											thrombospondin type 1 domain containing 7B [Source:HGNC Symbol;Acc:HGNC:29348]
4134	MAP4											microtubule associated protein 4 [Source:HGNC Symbol;Acc:HGNC:6862]
53407	STX18											syntaxin 18 [Source:HGNC Symbol;Acc:HGNC:15942]
6760	SS18											SS18 subunit of BAF chromatin remodeling complex [Source:HGNC Symbol;Acc:HGNC:11340]
7371	UCK2											uridine-cytidine kinase 2 [Source:HGNC Symbol;Acc:HGNC:12562]
26157	GIMAP2											"GTPase, IMAP family member 2 [Source:HGNC Symbol;Acc:HGNC:21789]"
29886	SNX8											sorting nexin 8 [Source:HGNC Symbol;Acc:HGNC:14972]
51228	GLTP											glycolipid transfer protein [Source:HGNC Symbol;Acc:HGNC:24867]
3704	ITPA											inosine triphosphatase [Source:HGNC Symbol;Acc:HGNC:6176]
23475	QPRT											quinolinate phosphoribosyltransferase [Source:HGNC Symbol;Acc:HGNC:9755]
57407	NMRAL1											NmrA like redox sensor 1 [Source:HGNC Symbol;Acc:HGNC:24987]
1912	PHC2											polyhomeotic homolog 2 [Source:HGNC Symbol;Acc:HGNC:3183]
84864	RIOX2											ribosomal oxygenase 2 [Source:HGNC Symbol;Acc:HGNC:19441]
146909	KIF18B											kinesin family member 18B [Source:HGNC Symbol;Acc:HGNC:27102]
9654	TTLL4											tubulin tyrosine ligase like 4 [Source:HGNC Symbol;Acc:HGNC:28976]
26289	AK5											adenylate kinase 5 [Source:HGNC Symbol;Acc:HGNC:365]
8458	TTF2											transcription termination factor 2 [Source:HGNC Symbol;Acc:HGNC:12398]
80117	ARL14											ADP ribosylation factor like GTPase 14 [Source:HGNC Symbol;Acc:HGNC:22974]
90135	BTBD6											BTB domain containing 6 [Source:HGNC Symbol;Acc:HGNC:19897]
9913	SUPT7L											"SPT7 like, STAGA complex subunit gamma [Source:HGNC Symbol;Acc:HGNC:30632]"
342931	RFPL4A											ret finger protein like 4A [Source:HGNC Symbol;Acc:HGNC:16449]
9442	MED27											mediator complex subunit 27 [Source:HGNC Symbol;Acc:HGNC:2377]
83461	CDCA3											cell division cycle associated 3 [Source:HGNC Symbol;Acc:HGNC:14624]
79180	EFHD2											EF-hand domain family member D2 [Source:HGNC Symbol;Acc:HGNC:28670]
79174	CRELD2											cysteine rich with EGF like domains 2 [Source:HGNC Symbol;Acc:HGNC:28150]
8704	B4GALT2											"beta-1,4-galactosyltransferase 2 [Source:HGNC Symbol;Acc:HGNC:925]"
6274	S100A3											S100 calcium binding protein A3 [Source:HGNC Symbol;Acc:HGNC:10493]
374907	B3GNT8											"UDP-GlcNAc:betaGal beta-1,3-N-acetylglucosaminyltransferase 8 [Source:HGNC Symbol;Acc:HGNC:24139]"
51809	GALNT7											polypeptide N-acetylgalactosaminyltransferase 7 [Source:HGNC Symbol;Acc:HGNC:4129]
26290	GALNT8											polypeptide N-acetylgalactosaminyltransferase 8 [Source:HGNC Symbol;Acc:HGNC:4130]
339665	SLC35E4											solute carrier family 35 member E4 [Source:HGNC Symbol;Acc:HGNC:17058]
83468	GLT8D2											glycosyltransferase 8 domain containing 2 [Source:HGNC Symbol;Acc:HGNC:24890]
114880	OSBPL6											oxysterol binding protein like 6 [Source:HGNC Symbol;Acc:HGNC:16388]
57559	STAMBPL1											STAM binding protein like 1 [Source:HGNC Symbol;Acc:HGNC:24105]
8073	PTP4A2											protein tyrosine phosphatase 4A2 [Source:HGNC Symbol;Acc:HGNC:9635]
124460	SNX20											sorting nexin 20 [Source:HGNC Symbol;Acc:HGNC:30390]
9520	NPEPPS											aminopeptidase puromycin sensitive [Source:HGNC Symbol;Acc:HGNC:7900]
6158	RPL28											ribosomal protein L28 [Source:HGNC Symbol;Acc:HGNC:10330]
1414	CRYBB1											crystallin beta B1 [Source:HGNC Symbol;Acc:HGNC:2397]
254042	METAP1D											"methionyl aminopeptidase type 1D, mitochondrial [Source:HGNC Symbol;Acc:HGNC:32583]"
23333	DPY19L1											dpy-19 like C-mannosyltransferase 1 [Source:HGNC Symbol;Acc:HGNC:22205]
51126	NAA20											"N-alpha-acetyltransferase 20, NatB catalytic subunit [Source:HGNC Symbol;Acc:HGNC:15908]"
197021	LCTL											lactase like [Source:HGNC Symbol;Acc:HGNC:15583]
83938	LRMDA											leucine rich melanocyte differentiation associated [Source:HGNC Symbol;Acc:HGNC:23405]
79022	TMEM106C											transmembrane protein 106C [Source:HGNC Symbol;Acc:HGNC:28775]
55230	USP40											ubiquitin specific peptidase 40 [Source:HGNC Symbol;Acc:HGNC:20069]
9929	JOSD1											Josephin domain containing 1 [Source:HGNC Symbol;Acc:HGNC:28953]
79887	PLBD1											phospholipase B domain containing 1 [Source:HGNC Symbol;Acc:HGNC:26215]
92235	STYXL2											serine/threonine/tyrosine interacting like 2 [Source:HGNC Symbol;Acc:HGNC:25034]
81544	GDPD5											glycerophosphodiester phosphodiesterase domain containing 5 [Source:HGNC Symbol;Acc:HGNC:28804]
220032	GDPD4											glycerophosphodiester phosphodiesterase domain containing 4 [Source:HGNC Symbol;Acc:HGNC:24849]
64151	NCAPG											non-SMC condensin I complex subunit G [Source:HGNC Symbol;Acc:HGNC:24304]
6241	RRM2											ribonucleotide reductase regulatory subunit M2 [Source:HGNC Symbol;Acc:HGNC:10452]
283464	GXYLT1											glucoside xylosyltransferase 1 [Source:HGNC Symbol;Acc:HGNC:27482]
5226	PGD											phosphogluconate dehydrogenase [Source:HGNC Symbol;Acc:HGNC:8891]
10650	PRELID3A											PRELI domain containing 3A [Source:HGNC Symbol;Acc:HGNC:24639]
57582	KCNT1											potassium sodium-activated channel subfamily T member 1 [Source:HGNC Symbol;Acc:HGNC:18865]
387264	KRTAP5-1											keratin associated protein 5-1 [Source:HGNC Symbol;Acc:HGNC:23596]
204962	SLC44A5											solute carrier family 44 member 5 [Source:HGNC Symbol;Acc:HGNC:28524]
494143	CHAC2											ChaC glutathione specific gamma-glutamylcyclotransferase 2 [Source:HGNC Symbol;Acc:HGNC:32363]
57210	SLC45A4											solute carrier family 45 member 4 [Source:HGNC Symbol;Acc:HGNC:29196]
2014	EMP3											epithelial membrane protein 3 [Source:HGNC Symbol;Acc:HGNC:3335]
7004	TEAD4											TEA domain transcription factor 4 [Source:HGNC Symbol;Acc:HGNC:11717]
153478	PLEKHG4B											pleckstrin homology and RhoGEF domain containing G4B [Source:HGNC Symbol;Acc:HGNC:29399]
27033	ZBTB32											zinc finger and BTB domain containing 32 [Source:HGNC Symbol;Acc:HGNC:16763]
9603	NFE2L3											"nuclear factor, erythroid 2 like 3 [Source:HGNC Symbol;Acc:HGNC:7783]"
642819	ZNF487											zinc finger protein 487 [Source:HGNC Symbol;Acc:HGNC:23488]
339230	CCDC137											coiled-coil domain containing 137 [Source:HGNC Symbol;Acc:HGNC:33451]
7764	ZNF217											zinc finger protein 217 [Source:HGNC Symbol;Acc:HGNC:13009]
7733	ZNF180											zinc finger protein 180 [Source:HGNC Symbol;Acc:HGNC:12970]
80162	PGGHG											protein-glucosylgalactosylhydroxylysine glucosidase [Source:HGNC Symbol;Acc:HGNC:26210]
136853	SSC4D											scavenger receptor cysteine rich family member with 4 domains [Source:HGNC Symbol;Acc:HGNC:14461]
147658	ZNF534											zinc finger protein 534 [Source:HGNC Symbol;Acc:HGNC:26337]
440695	ETV3L											ETS variant transcription factor 3 like [Source:HGNC Symbol;Acc:HGNC:33834]
6618	SNAPC2											small nuclear RNA activating complex polypeptide 2 [Source:HGNC Symbol;Acc:HGNC:11135]
79828	METTL8											methyltransferase like 8 [Source:HGNC Symbol;Acc:HGNC:25856]
118881	COMTD1											catechol-O-methyltransferase domain containing 1 [Source:HGNC Symbol;Acc:HGNC:26309]
79954	NOL10											nucleolar protein 10 [Source:HGNC Symbol;Acc:HGNC:25862]
400506	KNOP1											lysine rich nucleolar protein 1 [Source:HGNC Symbol;Acc:HGNC:34404]
100033820	SNORD116-28											"small nucleolar RNA, C/D box 116-28 [Source:HGNC Symbol;Acc:HGNC:33347]"
100130418	CECR7											"cat eye syndrome chromosome region, candidate 7 [Source:HGNC Symbol;Acc:HGNC:1845]"
112268389	FAM66D											family with sequence similarity 66 member D [Source:HGNC Symbol;Acc:HGNC:24159]
11228	RASSF8											Ras association domain family member 8 [Source:HGNC Symbol;Acc:HGNC:13232]
116211	TM4SF19											transmembrane 4 L six family member 19 [Source:HGNC Symbol;Acc:HGNC:25167]
145241	ADAM21P1											ADAM metallopeptidase domain 21 pseudogene 1 [Source:HGNC Symbol;Acc:HGNC:19822]
148753	FAM163A											family with sequence similarity 163 member A [Source:HGNC Symbol;Acc:HGNC:28274]
154075	SAMD3											sterile alpha motif domain containing 3 [Source:HGNC Symbol;Acc:HGNC:21574]
158035	LINC00032											long intergenic non-protein coding RNA 32 [Source:HGNC Symbol;Acc:HGNC:16506]
166348	KBTBD12											kelch repeat and BTB domain containing 12 [Source:HGNC Symbol;Acc:HGNC:25731]
207107	SFTA1P											"surfactant associated 1, lncRNA [Source:HGNC Symbol;Acc:HGNC:18383]"
221091	LRRN4CL											LRRN4 C-terminal like [Source:HGNC Symbol;Acc:HGNC:33724]
23313	KIAA0930											KIAA0930 [Source:HGNC Symbol;Acc:HGNC:1314]
256236	NAPSB											"napsin B aspartic peptidase, pseudogene [Source:HGNC Symbol;Acc:HGNC:13396]"
25758	KIAA1549L											KIAA1549 like [Source:HGNC Symbol;Acc:HGNC:24836]
283152	CCDC153											coiled-coil domain containing 153 [Source:HGNC Symbol;Acc:HGNC:27446]
283298	OLFML1											olfactomedin like 1 [Source:HGNC Symbol;Acc:HGNC:24473]
284367	SIGLEC17P											"sialic acid binding Ig like lectin 17, pseudogene [Source:HGNC Symbol;Acc:HGNC:15604]"
29125	C11orf21											chromosome 11 open reading frame 21 [Source:HGNC Symbol;Acc:HGNC:13231]
3116	HLA-DPB2											"major histocompatibility complex, class II, DP beta 2 (pseudogene) [Source:HGNC Symbol;Acc:HGNC:4941]"
387640	SKIDA1											SKI/DACH domain containing 1 [Source:HGNC Symbol;Acc:HGNC:32697]
399888	FAM180B											family with sequence similarity 180 member B [Source:HGNC Symbol;Acc:HGNC:34451]
440253	WHAMMP2											"WAS protein homolog associated with actin, golgi membranes and microtubules pseudogene 2 [Source:HGNC Symbol;Acc:HGNC:32360]"
441457	NUTM2G											NUT family member 2G [Source:HGNC Symbol;Acc:HGNC:23449]
5003	SLC22A18AS											solute carrier family 22 member 18 antisense [Source:HGNC Symbol;Acc:HGNC:10965]
729582	DIRC3											disrupted in renal carcinoma 3 [Source:HGNC Symbol;Acc:HGNC:17805]
83956	RACGAP1P1											Rac GTPase activating protein 1 pseudogene 1 [Source:HGNC Symbol;Acc:HGNC:24689]
85001	MGC16275											uncharacterized protein MGC16275 [Source:NCBI gene (formerly Entrezgene);Acc:85001]
85319	BAGE2											BAGE family member 2 [Source:HGNC Symbol;Acc:HGNC:15723]
9560	CCL4L2											C-C motif chemokine ligand 4 like 2 [Source:HGNC Symbol;Acc:HGNC:24066]
