## Supplementary Table 3 for "Pan-Cancer Analysis of DNA Methylation Identifies Genes and Biological Functions Associated with Overall Survival"

### Sheet: Sheet1
Chromosome 1	Chromosome 6	Chromosome 17	Chromosome 19
ECM1	HLA-E	ALOX15	ZNF582
S100A3	HLA-B	ZFP3	ZFP28
S100A2	LST1	GABARAP	ZNF835
THBS3	TNXB	TNK1	ZNF304
BGLAP	HLA-DRA	ZBTB4	ZNF549
ARHGEF11	HLA-DQA1	TNFSF12	ZIK1
ETV3L	PSMB9	HES7	ZNF154
CD1C	HLA-DMA	PER1	ZNF671
SPTA1	HLA-DPB2		ZSCAN1
MNDA	HMGA1		ZNF135
TAGLN2			ZSCAN18
SLAMF7			ZNF274
LY9			ZNF544
CD244			ZNF132
ARHGAP30
DEDD
FCRLA
